# Identification of protein secretion systems and type III effectors in wood-associated bacteria of the genus *Xylophilus*

**DOI:** 10.64898/2026.02.05.703958

**Authors:** Zoe Roux, Naama Wagner, Laurent Brottier, Tal Pupko, Ralf Koebnik

**Affiliations:** PHIM, Université de Montpellier, Cirad, INRAE, Institut Agro, IRD, Montpellier, France; Shmunis School of Biomedicine and Cancer Research, Tel Aviv University, Israel

## Abstract

To shed light into the biology of bacteria belonging to the genus *Xylophilus*, including the grapevine pathogen *Xylophilus ampelinus*, we scrutinized all available genomes of the genus for the presence of type III secretion and flagellar systems. We found three different flagellar systems in the genus, one of which was present in all twelve strains with good-quality genome sequences were available. The other two flagellar systems were only detected in one or two strains. We also identified two types of type III secretion systems, likely under control of the AraC-type transcriptional activator HrpX. One system with resemblance to systems from plant-pathogenic bacteria was only found in the grapevine pathogen. The other system was found in three strains of *Xylophilus*, all isolated from plant material. We predicted genes that are co-regulated with the type III secretion systems, as supported by the presence of strongly conserved HrpX-binding promoter elements. We identified about 40 type III effectors in the grapevine pathogen with homologs in plant pathogenic bacteria. In contrast, a rhododendron flower isolate had only two type III effector gene candidates with conserved HrpX-binding promoter elements but many genes without homologs beyond the species. Finally, we predicted and confirmed three novel effector candidates from *X. ampelinus* to contain a functional type III secretion signal using an AvrBs1 reporter approach. The presence of type III effectors suggests that effector-triggered immunity may exist in grapevine or non-host plants and that strategies targeting type III effectors for resistance engineering may contribute to suitable control measures.
