## Supplementary Table S1 for "Identification of protein secretion systems and type III effectors in wood-associated bacteria of the genus *Xylophilus*"

### Sheet: Table S1a. TYGS
Annotated species	Strain/isolate	Accession number	Best hit (d4)	d0	d4	d6	Conclusion	Remark
X. ampelinus	CECT7646	QJTC01	Xylophilus ampelinus CECT 7646	100.0 [100.0 - 100.0]	100.0 [100.0 - 100.0]	100.0 [100.0 - 100.0]	belongs to known species: Xylophilus ampelinus
X. ampelinus	CFBP 1192	JAMOFZ01	Xylophilus ampelinus CECT 7646	100.0 [100.0 - 100.0]	100.0 [100.0 - 100.0]	100.0 [100.0 - 100.0]	belongs to known species: Xylophilus ampelinus
X. ampelinus	BgEED	CABFMN01	Xenophilus aerolatus DSM 19424	60.0 [56.3 - 63.5]	45.3 [42.8 - 47.9]	57.5 [54.3 - 60.7]	potential new species
X. ampelinus	bin23	JAQIJO01	Xylophilus ampelinus CECT 7646	20.4 [17.2 - 24.0]	23.4 [21.1 - 25.8]	19.9 [17.2 - 22.9]	potential new species
X. ampelinus	CCH5-B3	LSJH01	Xenophilus aerolatus DSM 19424	59.4 [55.7 - 62.9]	46.0 [43.5 - 48.6]	57.3 [54.1 - 60.4]	potential new species
X. ampelinus	ERR594292	CAXGPN01	Xenophilus aerolatus DSM 19424	52.1 [48.7 - 55.6]	45.6 [43.0 - 48.2]	51.0 [47.9 - 54.0]	potential new species
X. rhododendri	KACC 21265	CP047650, CP047651	Xylophilus rhododendri KACC 21265T	100.0 [100.0 - 100.0]	100.0 [100.0 - 100.0]	100.0 [100.0 - 100.0]	belongs to known species: Xylophilus rhododendri
Xylophilus sp.	ASV27	JAELTO01	Xylophilus ampelinus CECT 7646	25.2 [21.9 - 28.9]	24.9 [22.6 - 27.4]	24.0 [21.2 - 27.1]	potential new species
Xylophilus sp.	Cluster_DBSCAN	WNDY01	Xylophilus ampelinus CECT 7646	19.3 [16.2 - 22.9]	21.9 [19.6 - 24.3]	18.9 [16.2 - 21.9]	potential new species
Xylophilus sp.	GOD-11R	CP137854	Xylophilus rhododendri KACC 21265T	36.6 [33.2 - 40.1]	26.0 [23.6 - 28.5]	32.9 [30.0 - 36.0]	potential new species
Xylophilus sp.	Go_Prim_bin_55	JAGNON01	Acidovorax facilis DSM 649	14.9 [12.0 - 18.3]	21.7 [19.5 - 24.1]	15.1 [12.6 - 17.9]	potential new species
Xylophilus sp.	Gw_Inlet_bin_57	JAGMXZ01	Macromonas bipunctata DSM 12705	13.8 [11.0 - 17.2]	24.7 [22.4 - 27.2]	14.2 [11.7 - 17.0]	potential new species
Xylophilus sp.	Gw_Prim_bin_50	JAGMZJ01	Acidovorax delafieldii DSM 64	14.8 [11.9 - 18.2]	25.8 [23.5 - 28.3]	15.0 [12.6 - 17.9]	potential new species
Xylophilus sp.	Gw_UH_bin_252	JAGNQF01	Acidovorax delafieldii DSM 64	14.9 [12.0 - 18.3]	23.8 [21.5 - 26.3]	15.2 [12.7 - 18.0]	potential new species
Xylophilus sp.	GW821-FHT01B05	CP152408	Xylophilus ampelinus CECT 7646	23.3 [20.0 - 27.0]	24.0 [21.7 - 26.4]	22.4 [19.5 - 25.4]	potential new species
Xylophilus sp.	Kf1	WPBX01	Staphylococcus epidermidis JCM 2414	16.5 [13.5 - 20.0]	91.3 [89.1 - 93.1]	17.5 [14.9 - 20.5]	belongs to known species: Staphylococcus epidermidis	Flagged as potentially unreliable identification result due to potential sequence contamination
Xylophilus sp.	Leaf220	LMKO01	Xylophilus ampelinus CECT 7646	53.4 [49.9 - 56.9]	48.0 [45.4 - 50.6]	52.7 [49.6 - 55.8]	potential new species
uncultured Xylophilus sp.	SP51_3	CAJYSJ01	Xylophilus ampelinus CECT 7646	23.0 [19.7 - 26.7]	24.1 [21.7 - 26.5]	22.1 [19.3 - 25.2]	potential new species
uncultured Xylophilus sp.	SP210_2	CAJYQL01	Xylophilus ampelinus CECT 7646	26.5 [23.2 - 30.2]	23.7 [21.4 - 26.1]	24.8 [22.0 - 27.9]	potential new species
X. aerolatus	DSM 19424	JASCNX01	Xenophilus aerolatus DSM 19424				belongs to known species: Xenophilus aerolatus
X. arseniciresistens	YW8	JAQIPB01	Xenophilus arseniciresistens YW8	100.0 [100.0 - 100.0]	100.0 [100.0 - 100.0]	100.0 [100.0 - 100.0]	belongs to known species: Xenophilus arseniciresistens
X. azovorans	DSM 13620	JQKD01	Xenophilus azovorans DSM 13620	100.0 [100.0 - 100.0]	100.0 [100.0 - 100.0]	100.0 [100.0 - 100.0]	belongs to known species: Xenophilus azovorans
The table contains the pairwise dDDH values between your user genomes and the selected type-strain genomes. The dDDH values are provided along with their confidence intervals in sqaure brackets for the three different GBDP formulas:
• formula d0 (a.k.a. GGDC formula 1): length of all HSPs divided by total genome length
• formula d4 (a.k.a. GGDC formula 2): sum of all identities found in HSPs divided by overall HSP length
• formula d6 (a.k.a. GGDC formula 3): sum of all identities found in HSPs divided by total genome length
Note: Formula d4 is independent of genome length and is thus robust against the use of incomplete draft genomes.
https://tygs.dsmz.de/
Reference: Meier-Kolthoff JP, Carbasse JS, Peinado-Olarte RL, Göker M (2022). TYGS and LPSN: a database tandem for fast and reliable genome-based classification and nomenclature of prokaryotes. Nucleic Acids Res. 50: D801-D807. doi: 10.1093/nar/gkab902

### Sheet: Table S1b. MiGA
Annotated species	Strain/isolate	Accession number	Closest hit	ANI	AAI	Completeness	Contamination	Quality	Taxonomic classification	Taxonomic novelty		Order	p-value	Family	p-value	Genus	p-value	Species	p-value	New subspecies	New species	New genus
X. ampelinus	CECT7646	QJTC01	Xylophilus ampelinus GCF 003217575 1 (CECT 7646)	100.0%	100.0%	100.0%	0.9%	95.5%	probably belongs to the species Xylophilus ampelinus (p-value: 0.01)	doesn't have any determinable degree of novelty with respect to the database	.							Xylophilus ampelinus	0.01
X. ampelinus	CFBP 1192	JAMOFZ01	Xylophilus ampelinus GCF 003217575 1 (CECT 7646)	100.0%	100.0%	100.0%	0.9%	95.5%	probably belongs to the species Xylophilus ampelinus (p-value: 0.01)	doesn't have any determinable degree of novelty with respect to the database	.							Xylophilus ampelinus	0.01
X. ampelinus	BgEED	CABFMN01	Xenophilus arseniciresistens GCF 028023875 1 (YW8)	NA	73.44%	100.0%	0.9%	95.5%	probably belongs to the family Comamonadaceae (p-value: 0.014)	most likely belongs to a species not represented in the database (p-value: 0.0097)	.			Comamonadaceae	0.014			Xenophilus arseniciresistens	0.39		0.0097
X. ampelinus	bin23	JAQIJO01	Xylophilus ampelinus GCF 003217575 1 (CECT 7646)	NA	64.72%	70.8%	0.9%	66.3%	probably belongs to the order Burkholderiales (p-value: 0.011)	most likely belongs to a species not represented in the database (p-value: 0.0061)	.	Burkholderiales	0.011			Xylophilus	0.3				0.0061
X. ampelinus	CCH5-B3	LSJH01	Xenophilus arseniciresistens GCF 028023875 1 (YW8)	NA	73.34%	97.2%	0.0%	97.2%	probably belongs to the family Comamonadaceae (p-value: 0.014)	most likely belongs to a species not represented in the database (p-value: 0.0097)	.			Comamonadaceae	0.014			Xenophilus arseniciresistens	0.39		0.0097
X. ampelinus	ERR594292	CAXGPN01	Xenophilus arseniciresistens GCF 028023875 1 (YW8)	NA	73.01%	82.1%	0.0%	82.1%	probably belongs to the family Comamonadaceae (p-value: 0.014)	most likely belongs to a species not represented in the database (p-value: 0.0097)	.			Comamonadaceae	0.014			Xenophilus arseniciresistens	0.39		0.0097
X. rhododendri	KACC 21265	CP047650, CP047651	Xylophilus rhododendri GCF 009906855 1 (KACC 21265)	100.0%	100.0%	97.2%	0.9%	92.7%	probably belongs to the species Xylophilus rhododendri (p-value: 0.01)	doesn't have any determinable degree of novelty with respect to the database	.							Xylophilus rhododendri	0.01
Xylophilus sp.	ASV27	JAELTO01	Xylophilus ampelinus GCF 003217575 1 (CECT 7646)	NA	71.44%	100.0%	0.9%	95.5%	probably belongs to the same family of Xylophilus ampelinus GCF 003217575 1 (p-value: 0.018)	most likely belongs to a species not represented in the database (p-value: 0.0097)	.			same family of Xylophilus	0.018			Xylophilus ampelinus	0.42		0.0097
Xylophilus sp.	Cluster_DBSCAN	WNDY01	Paracidovorax avenae GCF 000176855 2 (ATCC 19860)	NA	64.91%	88.7%	1.9%	79.2%	probably belongs to the order Burkholderiales (p-value: 0.012)	most likely belongs to a species not represented in the database (p-value: 0.0061)	.	Burkholderiales	0.012			Paracidovorax	0.29				0.0061
Xylophilus sp.	GOD-11R	CP137854	Xylophilus rhododendri GCF 009906855 1 (KACC 21265)	NA	77.10%	100.0%	0.9%	95.5%	probably belongs to the genus Xylophilus (p-value: 0.091)	most likely belongs to a subspecies not represented in the database (p-value: 0.00081)	.					Xylophilus	0.091	Xylophilus rhododendri	0.31	0.00081	0.011
Xylophilus sp.	Go_Prim_bin_55	JAGNON01	Acidovorax delafieldii GCF 007993815 1 (DSM 64)	NA	65.17%	66.0%	3.8%	47.0%	probably belongs to the order Burkholderiales (p-value: 0.012)	most likely belongs to a species not represented in the database (p-value: 0.0061)	.	Burkholderiales	0.012			Acidovorax	0.29				0.0061
Xylophilus sp.	Gw_Inlet_bin_57	JAGMXZ01	Calculation abonded due to low quality			57.5%	6.6%	24.5%			.
Xylophilus sp.	Gw_Prim_bin_50	JAGMZJ01	Acidovorax delafieldii GCF 007993815 1 (DSM 64)	NA	65.27%	39.6%	1.9%	30.1%	probably belongs to the order Burkholderiales (p-value: 0.012)	most likely belongs to a species not represented in the database (p-value: 0.0061)	.	Burkholderiales	0.012			Acidovorax	0.28				0.0061
Xylophilus sp.	Gw_UH_bin_252	JAGNQF01	Variovorax paradoxus GCF 001591365 1 (NBRC 15149)	NA	63.10%	31.1%	0.9%	26.6%	probably belongs to the order Burkholderiales (p-value: 0.012)	most likely belongs to a species not represented in the database (p-value: 0.0056)	.	Burkholderiales	0.012			Variovorax	0.33				0.0056	0.44
Xylophilus sp.	GW821-FHT01B05	CP152408	Xylophilus ampelinus GCF 003217575 1 (CECT 7646)	NA	71.59%	100.0%	0.9%	95.5%	probably belongs to the same family of Xylophilus ampelinus GCF 003217575 1 (p-value: 0.018)	most likely belongs to a species not represented in the database (p-value: 0.0097)	.			same family of Xylophilus	0.018			Xylophilus ampelinus	0.42		0.0097
Xylophilus sp.	Kf1	WPBX01	Xylophilus rhododendri GCF 009906855 1 (KACC 21265)	NA	74.76%	100.0%	0.9%	95.5%	probably belongs to the same family of Xylophilus rhododendri GCF 009906855 1 (p-value: 0.014)	most likely belongs to a species not represented in the database (p-value: 0.0097)	.			same family of Xylophilu	0.014			Xylophilus rhododendri	0.36		0.0097
Xylophilus sp.	Leaf220	LMKO01	Xylophilus ampelinus GCF 003217575 1 (CECT 7646)	92.74%	93.65%	100.0%	0.9%	95.5%	probably belongs to the species Xylophilus ampelinus (p-value: 0.035)	most likely belongs to a subspecies not represented in the database (p-value: 0.00081)	.							Xylophilus ampelinus	0.035	0.00081	0.018
uncultured Xylophilus sp.	SP51_3	CAJYSJ01	Xylophilus ampelinus GCF 003217575 1 (CECT 7646)	NA	71.70%	75.5%	0.9%	71.0%	probably belongs to the same family of Xylophilus ampelinus GCF 003217575 1 (p-value: 0.018)	most likely belongs to a species not represented in the database (p-value: 0.0097)	.			same family of Xylophilus	0.018			Xylophilus ampelinus	0.42		0.0097
uncultured Xylophilus sp.	SP210_2	CAJYQL01	Xylophilus ampelinus GCF 003217575 1 (CECT 7646)	NA	70.24%	93.4%	0.9%	88.9%	probably belongs to the same family of Xylophilus ampelinus GCF 003217575 1 (p-value: 0.019)	most likely belongs to a species not represented in the database (p-value: 0.0097)	.			same family of Xylophilus	0.019			Xylophilus ampelinus	0.42		0.0097
X. aerolatus	DSM 19424	JASCNX01	Xenophilus arseniciresistens GCF 028023875 1 (YW8)	NA	73.62%	100.0%	0.9%	95.5%	probably belongs to the family Comamonadaceae (p-value: 0.014)	most likely belongs to a species not represented in the database (p-value: 0.0097)	.			Comamonadaceae	0.014			Xenophilus arseniciresistens	0.38		0.0097
X. arseniciresistens	YW8	JAQIPB01	Xenophilus arseniciresistens GCF 028023875 1 (YW8)	100.00%	100.0%	99.1%	0.9%	94.6%	probably belongs to the species Xenophilus arseniciresistens (p-value: 0.01)	doesn't have any determinable degree of novelty with respect to the database	.							Xenophilus arseniciresistens	0.01
X. azovorans	DSM 13620	JQKD01	Xenophilus azovorans DSM 13620 GCF 000745855 1 (DSM 13620)	100.0%	100.0%	100.0%	0.9%	95.5%	probably belongs to the species Xenophilus azovorans (p-value: 0.01)	doesn't have any determinable degree of novelty with respect to the database	.							Xenophilus azovorans	0.01
https://uibk.microbial-genomes.org/
Reference: Rodriguez-R LM, Gunturu S, Harvey WT, Rosselló-Mora R, Tiedje JM, Cole JR, Konstantinidis KT (2018). The Microbial Genomes Atlas (MiGA) webserver: taxonomic and gene diversity analysis of Archaea and Bacteria at the whole genome level. Nucleic Acids Res. 46: W282-W288. doi: 10.1093/nar/gky467
						very high	very low	excellent
						high	low	high
						intermediate		intermediate
