## Supplementary Table S2 for "Identification of protein secretion systems and type III effectors in wood-associated bacteria of the genus *Xylophilus*"

### Sheet: Table S2a. ANI
Strain/isolate	Acc. No.	Strain/isolate
		CECT7646	CFBP 1192	Leaf220	SP210_2	SP51_3	ASV27	GW821-FHT01B05	bin23	Kf1	GOD-11R	KACC 21265	Cluster_DBSCAN	YW8	DSM 13620	DSM 19424	ERR594292	BgEED09	CCH5_B3
CECT7646	QJTC01	100	99.9925	92.9156	83.5798	83.2922	83.6492	82.8101	82.7324	81.3336	81.8151	82.4071	81.4958	80.5949	81.4034	81.1974	81.1732	81.0862	80.99
CFBP 1192	JAMOFZ01	99.9958	100	92.7943	83.6558	83.26	83.6249	82.7881	82.5977	81.3696	81.8966	82.4405	81.3395	80.592	81.539	81.1391	81.0074	81.1364	81.0375
Leaf220	LMKO01	92.7011	92.6942	100	84.0043	83.8595	84.0823	83.0794	82.7028	81.6979	81.8431	82.4824	81.2012	80.6601	81.478	81.2102	81.3057	81.1693	81.2099
SP210_2	CAJYQL01	83.4789	83.5206	84.115	100	97.8396	82.9093	81.9565	81.9435	81.4474	81.6269	81.9916	81.2301	80.1659	80.9163	80.6699	80.8122	80.5877	80.6132
SP51_3	CAJYSJ01	83.2899	83.1674	83.9836	98.3997	100	82.7659	82.0646	81.9415	81.2653	81.4306	81.8609	81.3386	80.2536	80.9888	81.0224	80.7035	80.6821	80.544
ASV27	JAELTO01	83.586	83.4543	83.9386	82.6745	82.5865	100	87.774	82.2936	81.4501	81.8645	82.4761	82.0302	81.4898	82.1	81.7038	81.66	81.5683	81.7981
GW821-FHT01B05	CP152408	82.6969	82.679	83.1332	81.715	81.671	87.795	100	81.3026	80.8694	81.1178	81.8197	80.6061	80.8413	81.1773	80.945	81.061	80.8989	80.9901
bin23	JAQIJO01	82.6101	82.645	82.7234	82.3196	81.8743	82.2519	81.351	100	80.8127	80.9589	81.7466	80.9964	80.2117	80.853	80.8793	80.6498	80.6181	80.4319
Kf1	WPBX01	81.3119	81.3252	81.5852	81.4988	81.1487	81.1798	80.875	80.6871	100	83.8301	84.5586	79.7293	79.6275	79.8333	79.69	79.6964	79.7082	79.8934
GOD-11R	CP137854	81.7566	81.7418	81.9453	81.7222	81.3532	81.8648	81.1655	80.9998	83.7647	100	85.2269	80.2068	80.0391	80.0593	80.2938	80.2003	80.2729	80.4452
KACC 21265	CP047650, CP047651	82.2162	82.2507	82.5131	81.9737	81.7196	82.4099	81.9083	81.4552	84.3935	85.1351	100	80.717	80.3008	80.6671	80.5167	80.766	80.6643	80.9033
Cluster_DBSCAN	WNDY01	81.3589	81.2655	81.2317	81.2644	81.1611	82.0058	80.5571	80.8793	79.6553	80.1749	80.7517	100	80.5804	81.0708	80.821	80.7548	80.5592	80.545
YW8	JAQIPB01	80.5366	80.5321	80.5648	80.1947	80.284	81.4551	80.8318	80.1522	79.5594	79.8754	80.3204	80.4303	100	84.5223	84.2264	84.0611	84.0196	84.476
DSM 13620	JQKD01	81.2048	81.1557	81.4483	80.7911	80.7757	82.2192	81.1169	80.6447	79.5409	79.9536	80.5095	80.8999	84.4876	100	85.3831	86.4649	86.7572	85.3592
DSM 19424	JASCNX01	81.1626	81.1022	81.3613	80.7867	80.9633	81.7525	80.8616	80.8097	79.801	80.3323	80.5687	80.616	84.2333	85.5439	100	91.9299	92.3651	92.1688
ERR594292	CAXGPN01	81.1254	81.0485	81.0973	80.9519	80.7075	81.6262	80.9696	80.6565	79.4692	80.3407	80.5918	80.7896	84.1573	86.5352	92.0485	100	99.4405	98.7172
BgEED09	CABFMN01	81.131	81.1126	81.0074	80.6618	80.5839	81.5852	80.9982	80.4772	79.67	80.2795	80.629	80.6517	84.0443	86.808	92.4191	99.0002	100	99.4518
CCH5_B3	LSJH01	80.9686	81.0453	81.0296	80.657	80.5438	81.5806	80.9697	80.4462	79.6757	80.5205	80.6976	80.684	84.304	85.4808	92.2923	98.5086	99.7434	100
FastANI @ Galaxy.fr (105: FastANI on data 103, data 102, and other / 124: FastANI on data 123, data 122, and others

### Sheet: Table S2b. DDH
Strain/isolate	Acc. No.	Strain/isolate
		CECT7646	CFBP 1192	Leaf220	SP210_2	SP51_3	ASV27	GW821-FHT01B05	bin23	Kf1	GOD-11R	KACC 21265	Cluster_DBSCAN	YW8	DSM 13620	DSM 19424	ERR594292	BgEED09	CCH5_B3		Go_Prim_bin_55	Gw_Inlet_bin_57	Gw_Prim_bin_50	Gw_UH_bin_252
CECT7646	QJTC01	100	100	48	23.7	24.1	24.9	24	23.4	22.1	22.2	22.5	21.9	21.2	21.8	21.6	21.9	21.6	21.9
CFBP 1192	JAMOFZ01		100	48	23.7	24.1	24.9	24	23.4	22.1	22.1	22.5	21.9	21.2	21.8	21.6	21.9	21.6	21.9
Leaf220	LMKO01			100	24	24.3	24.9	24.2	23.4	22.1	22.1	22.6	21.8	21.3	21.8	21.5	21.9	21.4	21.8
SP210_2	CAJYQL01				100	86	23.5	22.6	23.1	21.4	21.6	21.9	21.6	20.6	21.8	21.2	22.1	21.4	21.9
SP51_3	CAJYSJ01					100	24.1	23.1	23.5	21.9	22.2	22.6	22.1	21.1	22.2	21.7	22.2	21.8	22.2
ASV27	JAELTO01						100	33.5	23.8	21.9	22.3	23	22.2	21.9	22.4	22	22.2	21.8	22.3
GW821-FHT01B05	CP152408							100	22.8	21.4	21.8	22	21.2	21.3	22	21.5	21.7	21.5	22.2
bin23	JAQIJO01								100	21.8	22.2	22.4	22.3	21.6	22.5	22.1	22.4	22.2	22.5
Kf1	WPBX01									100	24.3	24.9	20.5	20	20.6	20.6	20.7	20.5	20.9
GOD-11R	CP137854										100	26	20.5	20.6	20.9	20.7	21.1	21	21.3
KACC 21265	CP047650, CP047651											100	20.8	20.5	21	21	21.6	21.3	21.6
Cluster_DBSCAN	WNDY01												100	21.3	21.6	21.4	21.7	21.5	22
YW8	JAQIPB01													100	24.6	24.5	25.4	24.5	25.5
DSM 13620	JQKD01														100	26.8	29.8	29.2	28.1
DSM 19424	JASCNX01															100	45.6	45.3	46
ERR594292	CAXGPN01																100	96.9	96.6
BgEED09	CABFMN01																	100	99.4
CCH5_B3	LSJH01																		100
Go_Prim_bin_55	JAGNON01																				100	90.4	90.5	88.7
Gw_Inlet_bin_57	JAGMXZ01																					100	89.7	89.9
Gw_Prim_bin_50	JAGMZJ01																						100	89.1
Gw_UH_bin_252	JAGNQF01																							100
