## Supplementary Table S4 for "Identification of protein secretion systems and type III effectors in wood-associated bacteria of the genus *Xylophilus*"

### Sheet: InterProScan
Family	Protein ID	Locus ID	PIP pattern	Size (aa)	InterProScan prediction
1	QHI96638.1	GT347_00670	YES	897
1	QHI96636.1	GT347_00660		793
2	QHI96917.1	GT347_02290	YES	411
2	QHI96926.1	GT347_02335		429
2	QHI96928.1	GT347_02345	YES	451
2	QHI96931.1	GT347_02360		411
2	QHI96929.1	GT347_02350		472
2	QHI96925.1	GT347_02330		402
2	QHI96932.1	GT347_02365		427
2	QHI96930.1	GT347_02355		449
2	QHI96924.1	GT347_02325		258
3	QHI97260.1	GT347_04255	YES	321
3	QHI97411.1	GT347_05075	YES	3214
3	QHI97261.1	GT347_04260	YES	3247
3	QHI97262.1	GT347_04265	YES	678
3	QHI97263.1	GT347_04270		2644
4	QHI99309.1	GT347_15795	YES	582	PHOBIUS signal peptide
4	QHI99316.1	GT347_15830		582
4	QHI99310.1	GT347_15800		568
4	QHI99312.1	GT347_15810		532
4	QHI99313.1	GT347_15815	YES	583
4	QHI99319.1	GT347_15845	YES	571
4	QHI99317.1	GT347_15835		581
4	QHI99314.1	GT347_15820		320	PHOBIUS signal peptide
4	QHI99318.1	GT347_15840		596
4	QHI99311.1	GT347_15805		561
4	QHI99315.1	GT347_15825		265
4	QHI99324.1	GT347_15875		546
4	QHI98760.1	GT347_12630		566
5	QHI99321.1	GT347_15855	YES	657
5	QHI99322.1	GT347_15860	YES	208
6	QHI99589.1	GT347_17385	YES	520
6	QHI99590.1	GT347_17390		574
7	QHI99757.1	GT347_18300	YES	694
7	QHI99758.1	GT347_18305		709
7	QHI99760.1	GT347_18315		906
7	QHI99761.1	GT347_18320		1061
7	QHI99762.1	GT347_18325		393
7	QHI99763.1	GT347_18330		1084
7	QHI99764.1	GT347_18335		665
7	QHI99765.1	GT347_18340		406
8	QHJ00715.1	GT347_23660	YES	296
8	QHJ00716.1	GT347_23665		371
