## Supplementary Table S5 for "Identification of protein secretion systems and type III effectors in wood-associated bacteria of the genus *Xylophilus*"

### Sheet: OG_1115 (Hit Table)
query acc.ver	subject acc.ver	% identity	alignment length	mismatches	gap opens	query start	qery end	sbjct start	sbjct end	e value	bit score	% positives
NBM50_05540/MCS4509725	WP_259292613.1	99.839	621	1	0	17	637	1	621	0	1273	100
NBM50_05540/MCS4509725	PYE78747.1	100	489	0	0	1	489	132	620	0	1003	100
NBM50_05540/MCS4509725	WP_199399817.1	99.789	473	1	0	17	489	1	473	0	967	100
NBM50_05540/MCS4509725	WP_199399909.1	79.237	472	98	0	17	488	1	472	0	776	88.14
NBM50_05540/MCS4509725	WP_233504294.1	56.571	624	226	7	17	637	1	582	0	643	68.27
NBM50_05540/MCS4509725	WP_259292686.1	77.749	382	85	0	1	382	1	382	0	623	86.91
NBM50_05540/MCS4509725	WP_259292685.1	95.053	283	14	0	355	637	1	283	0	557	97.53
NBM50_05540/MCS4509725	WP_141234634.1	50.104	479	222	7	102	575	60	526	2.96e-135	418	63.05
NBM50_05540/MCS4509725	WP_235654489.1	50.418	478	222	7	102	575	90	556	2.19e-133	420	63.6
NBM50_05540/MCS4509725	WP_257214235.1	52.699	389	177	5	102	486	60	445	2.15e-122	380	67.87
NBM50_05540/MCS4509725	WP_284404257.1	41.455	550	241	18	144	637	135	659	2.13e-102	335	52.73
NBM50_05540/MCS4509725	WP_284402781.1	43.056	504	232	15	144	637	135	593	3.96e-100	328	53.77
NBM50_05540/MCS4509725	RMS74330.1	50.166	301	140	2	276	575	6	297	1.7e-80	268	62.13
NBM50_05540/MCS4509725	WP_247618019.1	50.993	302	140	2	274	575	36	329	2.68e-79	272	62.91
NBM50_05540/MCS4509725	WP_231993458.1	50	266	125	2	310	575	1	258	8.39e-64	229	61.28
NBM50_05540/MCS4509725	WP_231993461.1	54.857	175	79	0	310	484	1	175	2.65e-52	188	69.71
NBM50_05540/MCS4509725	WP_209019676.1	29.268	697	361	27	20	632	51	699	1.21e-47	189	42.32
NBM50_05540/MCS4509725	WP_234416984.1	32.549	510	253	19	151	613	24	489	1.33e-47	186	44.71
NBM50_05540/MCS4509725	WP_065975427.1	30.273	512	295	18	133	632	16	477	1.22e-38	160	44.34
NBM50_05540/MCS4509725	WP_231993457.1	49.718	177	82	5	102	274	60	233	1.37e-38	154	64.97
NBM50_05540/MCS4509725	WP_323210955.1	30.273	512	295	18	133	632	86	547	2.22e-38	160	44.34
NBM50_05540/MCS4509725	WP_343125404.1	30.273	512	295	18	133	632	207	668	5.35e-38	161	44.34
NBM50_05540/MCS4509725	WP_206597678.1	33.156	377	231	11	93	458	80	446	7.78e-38	162	49.87
NBM50_05540/MCS4509725	WP_204377779.1	32.891	377	232	11	93	458	80	446	2.54e-37	158	49.6
NBM50_05540/MCS4509725	WP_238135650.1	29.982	567	322	23	65	590	104	636	4.15e-35	152	42.68
NBM50_05540/MCS4509725	MFA0949288.1	30.277	469	285	17	149	590	5	458	3.33e-34	147	43.5
NBM50_05540/MCS4509725	WP_208589933.1	34.194	310	166	10	151	445	165	451	4.2e-34	149	49.03
NBM50_05540/MCS4509725	WP_371885947.1	30.277	469	285	17	149	590	63	516	5.7e-34	147	43.5
NBM50_05540/MCS4509725	WP_231993534.1	34.951	309	185	9	158	458	26	326	1.28e-33	145	51.78
NBM50_05540/MCS4509725	WP_234418669.1	27.343	651	356	24	30	632	34	615	2.16e-33	147	40.4
NBM50_05540/MCS4509725	WP_208586897.1	34.323	303	181	10	149	446	160	449	8.14e-33	145	49.17
NBM50_05540/MCS4509725	WP_269121878.1	34.323	303	181	10	149	446	223	512	8.23e-33	146	50.83
NBM50_05540/MCS4509725	RMS69879.1	34.551	301	181	9	166	458	4	296	3.83e-32	138	51.83
NBM50_05540/MCS4509725	WP_232372921.1	32.992	391	212	15	202	566	1	367	3.96e-32	144	48.59
NBM50_05540/MCS4509725	WP_269124462.1	29.455	404	239	13	65	446	80	459	1.5e-31	142	45.3
NBM50_05540/MCS4509725	WP_371894090.1	35.082	305	182	8	145	446	15	306	5.82e-31	140	50.16
NBM50_05540/MCS4509725	WP_238135645.1	35.082	305	182	8	145	446	15	306	1.29e-30	140	50.16
NBM50_05540/MCS4509725	WP_269125047.1	28.785	535	329	18	65	578	5	508	7.49e-30	135	42.24
NBM50_05540/MCS4509725	WP_208586960.1	30.405	444	249	18	35	446	3	418	9.41e-30	136	46.17
NBM50_05540/MCS4509725	WP_371885901.1	32.237	304	179	9	151	445	61	346	2.11e-29	132	49.34
NBM50_05540/MCS4509725	WP_269125481.1	34.532	278	166	8	172	446	6	270	1.03e-28	134	52.88
NBM50_05540/MCS4509725	WP_269123247.1	31.905	420	214	16	149	548	217	584	1.22e-28	133	43.81
NBM50_05540/MCS4509725	WP_269121885.1	31.457	302	182	8	151	445	158	441	1.73e-28	131	49.67
NBM50_05540/MCS4509725	WP_208587714.1	32.673	303	186	9	149	446	162	451	5.39e-28	130	48.84
NBM50_05540/MCS4509725	WP_238135638.1	28.596	577	343	23	35	578	66	606	5.8e-26	125	41.07
NBM50_05540/MCS4509725	WP_236731452.1	58.065	93	34	2	195	282	4	96	5.99e-23	105	73.12
NBM50_05540/MCS4509725	WP_145953969.1	31.494	308	180	9	148	440	174	465	6.36e-23	116	47.08
NBM50_05540/MCS4509725	SMQ97769.1	28.417	556	310	23	65	579	72	580	9.73e-23	115	41.55
NBM50_05540/MCS4509725	WP_162597090.1	31.494	308	180	9	148	440	71	362	1.33e-22	115	47.08
NBM50_05540/MCS4509725	WP_134656609.1	31.494	308	180	9	148	440	71	362	1.99e-22	114	47.08
NBM50_05540/MCS4509725	WP_208586899.1	38.947	190	104	6	151	335	77	259	2.1e-22	112	54.21
NBM50_05540/MCS4509725	WP_231892684.1	30	450	249	18	155	579	32	440	3.69e-22	112	42.67
NBM50_05540/MCS4509725	WP_269124598.1	32.407	324	188	11	65	371	114	423	6.39e-22	112	44.44
NBM50_05540/MCS4509725	WP_312005854.1	35.047	214	125	7	254	459	20	227	8.34e-20	105	52.8
NBM50_05540/MCS4509725	WP_269121883.1	37.895	190	106	6	151	335	166	348	1.07e-19	105	53.16
NBM50_05540/MCS4509725	WP_044322512.1	45	120	61	4	102	219	60	176	7.35e-15	84.7	59.17
NBM50_05540/MCS4509725	MBW8831135.1	50.746	67	30	1	570	636	277	340	3.45e-13	83.6	77.61
NBM50_05540/MCS4509725	WP_200655314.1	52.174	69	33	0	569	637	393	461	7.51e-11	77.4	63.77

### Sheet: OG_1115 (Descriptions)
Cluster Composition	Cluster Ancestor	Representative sequence	Max Score	Total Score	Query Cover	E value	Per, ident	Acc, Len	Accession
1 member(s) 1 organism(s)	b-proteobacteria	hypothetical protein [Xylophilus ampelinus]	1273	1273	0.97	0	99.84	621	=HYPERLINK("https://www.ncbi.nlm.nih.gov/protein/WP_259292613.1?report=genbank&log$=prottop&blast_rank=1&RID=NW8HSNPR014","WP_259292613.1")
1 member(s) 1 organism(s)	b-proteobacteria	hypothetical protein DFQ15_105106, partial [Xylophilus ampelinus]	1003	1003	0.77	0	100	620	=HYPERLINK("https://www.ncbi.nlm.nih.gov/protein/PYE78747.1?report=genbank&log$=prottop&blast_rank=2&RID=NW8HSNPR014","PYE78747.1")
1 member(s) 1 organism(s)	b-proteobacteria	hypothetical protein, partial [Xylophilus ampelinus]	967	967	0.74	0	99.79	473	=HYPERLINK("https://www.ncbi.nlm.nih.gov/protein/WP_199399817.1?report=genbank&log$=prottop&blast_rank=3&RID=NW8HSNPR014","WP_199399817.1")
2 member(s) 1 organism(s)	b-proteobacteria	hypothetical protein, partial [Xylophilus ampelinus]	776	776	0.74	0	79.24	472	=HYPERLINK("https://www.ncbi.nlm.nih.gov/protein/WP_199399909.1?report=genbank&log$=prottop&blast_rank=4&RID=NW8HSNPR014","WP_199399909.1")
2 member(s) 1 organism(s)	b-proteobacteria	hypothetical protein [Xylophilus ampelinus]	643	643	0.97	0	56.57	582	=HYPERLINK("https://www.ncbi.nlm.nih.gov/protein/WP_233504294.1?report=genbank&log$=prottop&blast_rank=5&RID=NW8HSNPR014","WP_233504294.1")
1 member(s) 1 organism(s)	b-proteobacteria	hypothetical protein, partial [Xylophilus ampelinus]	623	623	0.6	0	77.75	382	=HYPERLINK("https://www.ncbi.nlm.nih.gov/protein/WP_259292686.1?report=genbank&log$=prottop&blast_rank=6&RID=NW8HSNPR014","WP_259292686.1")
1 member(s) 1 organism(s)	b-proteobacteria	hypothetical protein, partial [Xylophilus ampelinus]	557	557	0.44	0	95.05	283	=HYPERLINK("https://www.ncbi.nlm.nih.gov/protein/WP_259292685.1?report=genbank&log$=prottop&blast_rank=7&RID=NW8HSNPR014","WP_259292685.1")
4 member(s) 3 organism(s)	g-proteobacteria	peptidase, partial [Pseudomonas savastanoi]	418	418	0.74	3e-135	50.1	586	=HYPERLINK("https://www.ncbi.nlm.nih.gov/protein/WP_141234634.1?report=genbank&log$=prottop&blast_rank=8&RID=NW8HSNPR014","WP_141234634.1")
20 member(s) 6 organism(s)	RNA similarity group I	Ulp1 family type III secretion system effector isopeptidase XopD [Pseudomonas amygdali]	420	420	0.74	2e-133	50.42	781	=HYPERLINK("https://www.ncbi.nlm.nih.gov/protein/WP_235654489.1?report=genbank&log$=prottop&blast_rank=9&RID=NW8HSNPR014","WP_235654489.1")
2 member(s) 2 organism(s)	g-proteobacteria	hypothetical protein [Pseudomonas amygdali]	380	380	0.6	2e-122	52.7	451	=HYPERLINK("https://www.ncbi.nlm.nih.gov/protein/WP_257214235.1?report=genbank&log$=prottop&blast_rank=10&RID=NW8HSNPR014","WP_257214235.1")
1 member(s) 1 organism(s)	b-proteobacteria	hypothetical protein [Acidovorax sp. SUPP3434]	335	335	0.78	2e-102	41.45	659	=HYPERLINK("https://www.ncbi.nlm.nih.gov/protein/WP_284404257.1?report=genbank&log$=prottop&blast_rank=11&RID=NW8HSNPR014","WP_284404257.1")
1 member(s) 1 organism(s)	b-proteobacteria	hypothetical protein [Acidovorax sp. SUPP2825]	328	328	0.78	4e-100	43.06	593	=HYPERLINK("https://www.ncbi.nlm.nih.gov/protein/WP_284402781.1?report=genbank&log$=prottop&blast_rank=12&RID=NW8HSNPR014","WP_284402781.1")
1 member(s) 1 organism(s)	g-proteobacteria	Peptidase C48, SUMO/Sentrin/Ubl1, partial [Pseudomonas savastanoi]	268	268	0.47	2e-80	50.17	327	=HYPERLINK("https://www.ncbi.nlm.nih.gov/protein/RMS74330.1?report=genbank&log$=prottop&blast_rank=13&RID=NW8HSNPR014","RMS74330.1")
8 member(s) 4 organism(s)	g-proteobacteria	Ulp1 family isopeptidase, partial [Pseudomonas syringae]	272	272	0.47	3e-79	50.99	553	=HYPERLINK("https://www.ncbi.nlm.nih.gov/protein/WP_247618019.1?report=genbank&log$=prottop&blast_rank=14&RID=NW8HSNPR014","WP_247618019.1")
8 member(s) 5 organism(s)	g-proteobacteria	Ulp1 family isopeptidase [Pseudomonas syringae]	229	229	0.42	8e-64	50	482	=HYPERLINK("https://www.ncbi.nlm.nih.gov/protein/WP_231993458.1?report=genbank&log$=prottop&blast_rank=15&RID=NW8HSNPR014","WP_231993458.1")
1 member(s) 1 organism(s)	g-proteobacteria	hypothetical protein [Pseudomonas syringae]	188	188	0.27	3e-52	54.86	178	=HYPERLINK("https://www.ncbi.nlm.nih.gov/protein/WP_231993461.1?report=genbank&log$=prottop&blast_rank=16&RID=NW8HSNPR014","WP_231993461.1")
2 member(s) 1 organism(s)	g-proteobacteria	hypothetical protein, partial [Xanthomonas fragariae]	189	189	0.96	1e-47	29.27	702	=HYPERLINK("https://www.ncbi.nlm.nih.gov/protein/WP_209019676.1?report=genbank&log$=prottop&blast_rank=17&RID=NW8HSNPR014","WP_209019676.1")
3 member(s) 1 organism(s)	g-proteobacteria	hypothetical protein, partial [Xanthomonas fragariae]	186	186	0.73	1e-47	32.55	503	=HYPERLINK("https://www.ncbi.nlm.nih.gov/protein/WP_234416984.1?report=genbank&log$=prottop&blast_rank=18&RID=NW8HSNPR014","WP_234416984.1")
3 member(s) 1 organism(s)	g-proteobacteria	hypothetical protein [Xanthomonas fragariae]	160	160	0.78	1e-38	30.27	480	=HYPERLINK("https://www.ncbi.nlm.nih.gov/protein/WP_065975427.1?report=genbank&log$=prottop&blast_rank=19&RID=NW8HSNPR014","WP_065975427.1")
1 member(s) 1 organism(s)	g-proteobacteria	hypothetical protein [Pseudomonas syringae]	154	154	0.27	1e-38	49.72	249	=HYPERLINK("https://www.ncbi.nlm.nih.gov/protein/WP_231993457.1?report=genbank&log$=prottop&blast_rank=20&RID=NW8HSNPR014","WP_231993457.1")
14 member(s) 1 organism(s)	g-proteobacteria	hypothetical protein [Xanthomonas fragariae]	160	160	0.78	2e-38	30.27	550	=HYPERLINK("https://www.ncbi.nlm.nih.gov/protein/WP_323210955.1?report=genbank&log$=prottop&blast_rank=21&RID=NW8HSNPR014","WP_323210955.1")
5 member(s) 1 organism(s)	g-proteobacteria	hypothetical protein, partial [Xanthomonas fragariae]	161	161	0.78	5e-38	30.27	671	=HYPERLINK("https://www.ncbi.nlm.nih.gov/protein/WP_343125404.1?report=genbank&log$=prottop&blast_rank=22&RID=NW8HSNPR014","WP_343125404.1")
28 member(s) 12 organism(s)	RNA similarity group I	C48 family peptidase [Pseudomonas syringae]	162	162	0.57	8e-38	33.16	757	=HYPERLINK("https://www.ncbi.nlm.nih.gov/protein/WP_206597678.1?report=genbank&log$=prottop&blast_rank=23&RID=NW8HSNPR014","WP_206597678.1")
4 member(s) 3 organism(s)	g-proteobacteria	hypothetical protein [Pseudomonas syringae]	158	158	0.57	3e-37	32.89	579	=HYPERLINK("https://www.ncbi.nlm.nih.gov/protein/WP_204377779.1?report=genbank&log$=prottop&blast_rank=24&RID=NW8HSNPR014","WP_204377779.1")
3 member(s) 1 organism(s)	g-proteobacteria	hypothetical protein [Xanthomonas fragariae]	152	152	0.83	4e-35	29.98	637	=HYPERLINK("https://www.ncbi.nlm.nih.gov/protein/WP_238135650.1?report=genbank&log$=prottop&blast_rank=25&RID=NW8HSNPR014","WP_238135650.1")
2 member(s) 1 organism(s)	g-proteobacteria	hypothetical protein [Xanthomonas fragariae]	147	147	0.69	3e-34	30.28	459	=HYPERLINK("https://www.ncbi.nlm.nih.gov/protein/MFA0949288.1?report=genbank&log$=prottop&blast_rank=26&RID=NW8HSNPR014","MFA0949288.1")
2 member(s) 1 organism(s)	g-proteobacteria	hypothetical protein [Xanthomonas fragariae]	149	149	0.46	4e-34	34.19	626	=HYPERLINK("https://www.ncbi.nlm.nih.gov/protein/WP_208589933.1?report=genbank&log$=prottop&blast_rank=27&RID=NW8HSNPR014","WP_208589933.1")
1 member(s) 1 organism(s)	g-proteobacteria	hypothetical protein, partial [Xanthomonas fragariae]	147	147	0.69	6e-34	30.28	517	=HYPERLINK("https://www.ncbi.nlm.nih.gov/protein/WP_371885947.1?report=genbank&log$=prottop&blast_rank=28&RID=NW8HSNPR014","WP_371885947.1")
2 member(s) 2 organism(s)	g-proteobacteria	hypothetical protein [Pseudomonas syringae]	145	145	0.47	1e-33	34.95	459	=HYPERLINK("https://www.ncbi.nlm.nih.gov/protein/WP_231993534.1?report=genbank&log$=prottop&blast_rank=29&RID=NW8HSNPR014","WP_231993534.1")
4 member(s) 1 organism(s)	g-proteobacteria	hypothetical protein [Xanthomonas fragariae]	147	147	0.95	2e-33	27.34	618	=HYPERLINK("https://www.ncbi.nlm.nih.gov/protein/WP_234418669.1?report=genbank&log$=prottop&blast_rank=30&RID=NW8HSNPR014","WP_234418669.1")
2 member(s) 1 organism(s)	g-proteobacteria	hypothetical protein [Xanthomonas fragariae]	145	145	0.47	8e-33	34.32	614	=HYPERLINK("https://www.ncbi.nlm.nih.gov/protein/WP_208586897.1?report=genbank&log$=prottop&blast_rank=31&RID=NW8HSNPR014","WP_208586897.1")
2 member(s) 1 organism(s)	g-proteobacteria	hypothetical protein [Xanthomonas fragariae]	146	146	0.47	8e-33	34.32	680	=HYPERLINK("https://www.ncbi.nlm.nih.gov/protein/WP_269121878.1?report=genbank&log$=prottop&blast_rank=32&RID=NW8HSNPR014","WP_269121878.1")
1 member(s) 1 organism(s)	g-proteobacteria	putative peptidase, partial [Pseudomonas savastanoi]	138	138	0.46	4e-32	34.55	329	=HYPERLINK("https://www.ncbi.nlm.nih.gov/protein/RMS69879.1?report=genbank&log$=prottop&blast_rank=33&RID=NW8HSNPR014","RMS69879.1")
2 member(s) 1 organism(s)	g-proteobacteria	Ulp1 family isopeptidase [Xanthomonas hydrangeae]	144	144	0.57	4e-32	32.99	662	=HYPERLINK("https://www.ncbi.nlm.nih.gov/protein/WP_232372921.1?report=genbank&log$=prottop&blast_rank=34&RID=NW8HSNPR014","WP_232372921.1")
2 member(s) 1 organism(s)	g-proteobacteria	hypothetical protein [Xanthomonas fragariae]	142	142	0.6	1e-31	29.46	721	=HYPERLINK("https://www.ncbi.nlm.nih.gov/protein/WP_269124462.1?report=genbank&log$=prottop&blast_rank=35&RID=NW8HSNPR014","WP_269124462.1")
1 member(s) 1 organism(s)	g-proteobacteria	hypothetical protein, partial [Xanthomonas fragariae]	140	140	0.47	6e-31	35.08	630	=HYPERLINK("https://www.ncbi.nlm.nih.gov/protein/WP_371894090.1?report=genbank&log$=prottop&blast_rank=36&RID=NW8HSNPR014","WP_371894090.1")
4 member(s) 1 organism(s)	g-proteobacteria	hypothetical protein [Xanthomonas fragariae]	140	140	0.47	1e-30	35.08	726	=HYPERLINK("https://www.ncbi.nlm.nih.gov/protein/WP_238135645.1?report=genbank&log$=prottop&blast_rank=37&RID=NW8HSNPR014","WP_238135645.1")
1 member(s) 1 organism(s)	g-proteobacteria	hypothetical protein [Xanthomonas fragariae]	135	135	0.81	7e-30	28.79	508	=HYPERLINK("https://www.ncbi.nlm.nih.gov/protein/WP_269125047.1?report=genbank&log$=prottop&blast_rank=38&RID=NW8HSNPR014","WP_269125047.1")
3 member(s) 1 organism(s)	g-proteobacteria	hypothetical protein [Xanthomonas fragariae]	136	136	0.65	9e-30	30.41	625	=HYPERLINK("https://www.ncbi.nlm.nih.gov/protein/WP_208586960.1?report=genbank&log$=prottop&blast_rank=39&RID=NW8HSNPR014","WP_208586960.1")
2 member(s) 1 organism(s)	g-proteobacteria	hypothetical protein, partial [Xanthomonas fragariae]	132	132	0.46	2e-29	32.24	414	=HYPERLINK("https://www.ncbi.nlm.nih.gov/protein/WP_371885901.1?report=genbank&log$=prottop&blast_rank=40&RID=NW8HSNPR014","WP_371885901.1")
1 member(s) 1 organism(s)	g-proteobacteria	hypothetical protein [Xanthomonas fragariae]	134	134	0.43	1e-28	34.53	644	=HYPERLINK("https://www.ncbi.nlm.nih.gov/protein/WP_269125481.1?report=genbank&log$=prottop&blast_rank=41&RID=NW8HSNPR014","WP_269125481.1")
1 member(s) 1 organism(s)	g-proteobacteria	hypothetical protein [Xanthomonas fragariae]	133	133	0.63	1e-28	31.9	656	=HYPERLINK("https://www.ncbi.nlm.nih.gov/protein/WP_269123247.1?report=genbank&log$=prottop&blast_rank=42&RID=NW8HSNPR014","WP_269123247.1")
1 member(s) 1 organism(s)	g-proteobacteria	hypothetical protein [Xanthomonas fragariae]	131	131	0.46	2e-28	31.46	509	=HYPERLINK("https://www.ncbi.nlm.nih.gov/protein/WP_269121885.1?report=genbank&log$=prottop&blast_rank=43&RID=NW8HSNPR014","WP_269121885.1")
1 member(s) 1 organism(s)	g-proteobacteria	hypothetical protein [Xanthomonas fragariae]	130	130	0.47	5e-28	32.67	555	=HYPERLINK("https://www.ncbi.nlm.nih.gov/protein/WP_208587714.1?report=genbank&log$=prottop&blast_rank=44&RID=NW8HSNPR014","WP_208587714.1")
1 member(s) 1 organism(s)	g-proteobacteria	hypothetical protein [Xanthomonas fragariae]	125	125	0.85	6e-26	28.6	606	=HYPERLINK("https://www.ncbi.nlm.nih.gov/protein/WP_238135638.1?report=genbank&log$=prottop&blast_rank=45&RID=NW8HSNPR014","WP_238135638.1")
1 member(s) 1 organism(s)	g-proteobacteria	hypothetical protein [Pseudomonas amygdali]	105	105	0.14	6e-23	58.06	108	=HYPERLINK("https://www.ncbi.nlm.nih.gov/protein/WP_236731452.1?report=genbank&log$=prottop&blast_rank=46&RID=NW8HSNPR014","WP_236731452.1")
8 member(s) 1 organism(s)	g-proteobacteria	hypothetical protein [Xanthomonas fragariae]	116	116	0.46	6e-23	31.49	857	=HYPERLINK("https://www.ncbi.nlm.nih.gov/protein/WP_145953969.1?report=genbank&log$=prottop&blast_rank=47&RID=NW8HSNPR014","WP_145953969.1")
2 member(s) 1 organism(s)	g-proteobacteria	hypothetical protein PD885_00500 [Xanthomonas fragariae]	115	115	0.81	1e-22	28.42	582	=HYPERLINK("https://www.ncbi.nlm.nih.gov/protein/SMQ97769.1?report=genbank&log$=prottop&blast_rank=48&RID=NW8HSNPR014","SMQ97769.1")
1 member(s) 1 organism(s)	g-proteobacteria	hypothetical protein, partial [Xanthomonas fragariae]	115	115	0.46	1e-22	31.49	662	=HYPERLINK("https://www.ncbi.nlm.nih.gov/protein/WP_162597090.1?report=genbank&log$=prottop&blast_rank=49&RID=NW8HSNPR014","WP_162597090.1")
7 member(s) 1 organism(s)	g-proteobacteria	hypothetical protein [Xanthomonas fragariae]	114	114	0.46	2e-22	31.49	754	=HYPERLINK("https://www.ncbi.nlm.nih.gov/protein/WP_134656609.1?report=genbank&log$=prottop&blast_rank=50&RID=NW8HSNPR014","WP_134656609.1")
2 member(s) 1 organism(s)	g-proteobacteria	hypothetical protein [Xanthomonas fragariae]	112	112	0.29	2e-22	38.95	414	=HYPERLINK("https://www.ncbi.nlm.nih.gov/protein/WP_208586899.1?report=genbank&log$=prottop&blast_rank=51&RID=NW8HSNPR014","WP_208586899.1")
5 member(s) 1 organism(s)	g-proteobacteria	hypothetical protein [Xanthomonas fragariae]	112	112	0.67	4e-22	30	442	=HYPERLINK("https://www.ncbi.nlm.nih.gov/protein/WP_231892684.1?report=genbank&log$=prottop&blast_rank=52&RID=NW8HSNPR014","WP_231892684.1")
1 member(s) 1 organism(s)	g-proteobacteria	hypothetical protein [Xanthomonas fragariae]	112	112	0.48	6e-22	32.41	602	=HYPERLINK("https://www.ncbi.nlm.nih.gov/protein/WP_269124598.1?report=genbank&log$=prottop&blast_rank=53&RID=NW8HSNPR014","WP_269124598.1")
3 member(s) 2 organism(s)	g-proteobacteria	C48 family peptidase [Pseudomonas amygdali]	105	105	0.32	8e-20	35.05	540	=HYPERLINK("https://www.ncbi.nlm.nih.gov/protein/WP_312005854.1?report=genbank&log$=prottop&blast_rank=54&RID=NW8HSNPR014","WP_312005854.1")
1 member(s) 1 organism(s)	g-proteobacteria	hypothetical protein [Xanthomonas fragariae]	105	105	0.29	1e-19	37.89	506	=HYPERLINK("https://www.ncbi.nlm.nih.gov/protein/WP_269121883.1?report=genbank&log$=prottop&blast_rank=55&RID=NW8HSNPR014","WP_269121883.1")
1 member(s) 1 organism(s)	g-proteobacteria	hypothetical protein [Pseudomonas syringae]	84.7	84.7	0.19	7e-15	45	183	=HYPERLINK("https://www.ncbi.nlm.nih.gov/protein/WP_044322512.1?report=genbank&log$=prottop&blast_rank=56&RID=NW8HSNPR014","WP_044322512.1")
1 member(s) 1 organism(s)	b-proteobacteria	hypothetical protein [Burkholderiales bacterium]	83.6	83.6	0.11	3e-13	50.75	341	=HYPERLINK("https://www.ncbi.nlm.nih.gov/protein/MBW8831135.1?report=genbank&log$=prottop&blast_rank=57&RID=NW8HSNPR014","MBW8831135.1")
1 member(s) 1 organism(s)	b-proteobacteria	hypothetical protein [Paraburkholderia aspalathi]	77.4	77.4	0.11	8e-11	52.17	461	=HYPERLINK("https://www.ncbi.nlm.nih.gov/protein/WP_200655314.1?report=genbank&log$=prottop&blast_rank=58&RID=NW8HSNPR014","WP_200655314.1")

### Sheet: OG_1116 (Hit Table)
query acc.ver	subject acc.ver	% identity	alignment length	mismatches	gap opens	query start	qery end	sbjct start	sbjct end	e value	bit score	% positives
DFQ15_105107/PYE78748	WP_233504294.1	99.828	582	1	0	17	598	1	582	0	1203	100
DFQ15_105107/PYE78748	WP_259292613.1	56.891	624	224	7	17	598	1	621	0	671	68.43
DFQ15_105107/PYE78748	PYE78747.1	55.647	487	174	6	1	448	132	615	6e-170	507	67.56
DFQ15_105107/PYE78748	WP_199399817.1	54.14	471	174	6	17	448	1	468	8.62e-159	473	66.67
DFQ15_105107/PYE78748	WP_199399909.1	53.715	471	176	5	17	448	1	468	3.04e-155	464	64.97
DFQ15_105107/PYE78748	WP_141234634.1	56.658	383	158	3	118	492	108	490	2.18e-138	425	69.97
DFQ15_105107/PYE78748	WP_235654489.1	56.658	383	158	3	118	492	138	520	3.27e-136	426	70.23
DFQ15_105107/PYE78748	WP_259292686.1	55.026	378	131	4	1	342	1	375	8.26e-129	393	66.14
DFQ15_105107/PYE78748	WP_257214235.1	55.952	336	143	2	118	448	108	443	6.51e-121	375	70.83
DFQ15_105107/PYE78748	WP_284402781.1	41.667	528	239	13	91	598	115	593	4.97e-109	350	53.41
DFQ15_105107/PYE78748	WP_284404257.1	40.82	561	263	15	91	598	115	659	1.45e-108	350	53.65
DFQ15_105107/PYE78748	WP_259292685.1	61.484	283	103	2	322	598	1	283	1.59e-106	332	70.32
DFQ15_105107/PYE78748	RMS74330.1	59.449	254	97	2	245	492	8	261	2.03e-90	292	71.65
DFQ15_105107/PYE78748	WP_247618019.1	58.846	260	101	2	239	492	34	293	3.95e-88	294	70.77
DFQ15_105107/PYE78748	WP_231993458.1	57.919	221	87	2	278	492	2	222	6.59e-71	247	70.14
DFQ15_105107/PYE78748	WP_231993461.1	56.897	174	72	1	278	448	2	175	1.13e-55	196	71.26
DFQ15_105107/PYE78748	WP_209019676.1	31.439	528	269	16	118	593	213	699	3.68e-49	193	43.56
DFQ15_105107/PYE78748	WP_234416984.1	32.417	509	251	17	118	575	24	490	4.49e-49	189	43.61
DFQ15_105107/PYE78748	WP_234415503.1	30.242	496	278	15	118	593	103	550	1.57e-44	177	43.55
DFQ15_105107/PYE78748	WP_065975427.1	29.857	489	287	17	115	593	35	477	1.55e-43	173	45.81
DFQ15_105107/PYE78748	WP_323210955.1	29.857	489	287	17	115	593	105	547	3.09e-43	174	45.81
DFQ15_105107/PYE78748	WP_234418669.1	30.04	496	279	15	118	593	168	615	3.71e-43	175	43.35
DFQ15_105107/PYE78748	WP_343125404.1	30.143	491	283	17	115	593	226	668	1.43e-42	174	45.82
DFQ15_105107/PYE78748	MFC3277182.1	29.915	468	260	15	146	593	6	425	1.2e-39	161	43.59
DFQ15_105107/PYE78748	WP_232372921.1	36.022	372	165	15	169	500	1	339	2.83e-39	164	48.39
DFQ15_105107/PYE78748	WP_206597678.1	29.426	418	254	12	13	409	36	433	4.04e-38	162	46.65
DFQ15_105107/PYE78748	WP_204377779.1	27.629	561	306	20	13	549	36	520	6.69e-38	159	42.6
DFQ15_105107/PYE78748	WP_231993534.1	28.698	453	243	16	112	549	13	400	1.29e-35	150	44.37
DFQ15_105107/PYE78748	WP_208589933.1	30.357	504	238	20	118	551	165	625	6.11e-35	151	40.08
DFQ15_105107/PYE78748	WP_238135650.1	32.412	398	212	16	94	481	162	512	2.42e-34	150	44.72
DFQ15_105107/PYE78748	MFC3276482.1	31.742	356	196	12	245	593	1	316	5.67e-34	142	46.07
DFQ15_105107/PYE78748	WP_231993457.1	52.381	126	58	1	118	241	108	233	7.4e-33	137	69.05
DFQ15_105107/PYE78748	RMS69879.1	31.818	286	174	8	137	410	8	284	1.35e-32	139	51.4
DFQ15_105107/PYE78748	MFA0949288.1	32.075	371	202	14	118	481	7	334	1.55e-31	139	42.59
DFQ15_105107/PYE78748	WP_371885947.1	32.075	371	202	14	118	481	65	392	2.16e-31	139	42.59
DFQ15_105107/PYE78748	WP_208586897.1	32.075	371	202	14	118	481	162	489	3.02e-31	140	42.59
DFQ15_105107/PYE78748	WP_269121878.1	31.351	370	206	12	118	481	225	552	3.6e-31	140	42.7
DFQ15_105107/PYE78748	WP_269124458.1	29.325	474	266	19	146	593	145	575	4.92e-31	139	44.51
DFQ15_105107/PYE78748	WP_269124458.1	27	300	200	9	119	410	28	316	7.35e-18	99.8	45.67
DFQ15_105107/PYE78748	WP_371885901.1	27.75	400	233	12	92	485	42	391	6.12e-30	134	44.5
DFQ15_105107/PYE78748	WP_208588535.1	28.898	481	262	21	146	593	286	719	1.63e-29	136	43.24
DFQ15_105107/PYE78748	WP_208588535.1	27.063	303	199	9	119	410	169	460	7.38e-18	100	45.54
DFQ15_105107/PYE78748	WP_426400861.1	32.298	322	184	9	118	411	19	334	2.69e-29	135	45.65
DFQ15_105107/PYE78748	WP_269124462.1	29.314	481	257	22	146	593	288	718	1.97e-28	132	42.2
DFQ15_105107/PYE78748	WP_269124462.1	29.043	303	196	8	117	410	167	459	1.76e-25	124	47.19
DFQ15_105107/PYE78748	WP_269121885.1	28	375	217	11	118	485	158	486	3.76e-28	130	44.8
DFQ15_105107/PYE78748	WP_269123247.1	28.894	443	245	15	118	534	219	617	8.7e-24	118	41.53
DFQ15_105107/PYE78748	WP_208587714.1	28.495	372	216	10	118	482	164	492	3.41e-23	115	42.47
DFQ15_105107/PYE78748	WP_208586960.1	28.074	431	242	17	34	410	2	418	1.26e-22	114	42.46
DFQ15_105107/PYE78748	WP_208588533.1	28.428	299	197	8	119	410	132	420	1.07e-21	112	47.16
DFQ15_105107/PYE78748	WP_238135608.1	28.428	299	197	8	119	410	46	334	1.88e-21	110	47.16
DFQ15_105107/PYE78748	WP_312005854.1	32.995	197	117	5	223	409	22	213	6.87e-20	105	51.27
DFQ15_105107/PYE78748	CAE6870251.1	27.011	522	318	18	105	598	175	661	1.88e-18	102	39.46
DFQ15_105107/PYE78748	WP_236731452.1	50.617	81	38	1	163	241	5	85	9.6e-17	87.8	70.37
DFQ15_105107/PYE78748	WP_200655314.1	27.273	484	295	18	140	598	10	461	2.68e-16	94	41.12
DFQ15_105107/PYE78748	WP_269121883.1	31.982	222	133	7	88	298	130	344	1.93e-15	91.7	45.5
DFQ15_105107/PYE78748	WP_208586899.1	33.333	186	112	6	118	298	77	255	3.75e-15	90.1	46.77
DFQ15_105107/PYE78748	MTV11735.1	32.075	212	132	7	119	324	52	257	2.03e-12	83.2	48.11
DFQ15_105107/PYE78748	MBW8831135.1	53.731	67	28	1	531	597	277	340	2.15e-12	80.9	73.13
DFQ15_105107/PYE78748	MFC3276606.1	41.284	109	59	3	495	598	19	127	2.3e-12	75.9	55.05
DFQ15_105107/PYE78748	WP_044322512.1	57.377	61	26	0	118	178	108	168	2.83e-12	77.4	70.49
DFQ15_105107/PYE78748	WP_254104052.1	24.673	535	278	24	118	556	26	531	4.52e-12	82	38.5

### Sheet: OG_1116 (Descriptions)
Cluster Composition	Cluster Ancestor	Representative sequence	Max Score	Total Score	Query Cover	E value	Per, ident	Acc, Len	Accession
2 member(s) 1 organism(s)	b-proteobacteria	hypothetical protein [Xylophilus ampelinus]	1203	1203	0.97	0	99.83	582	=HYPERLINK("https://www.ncbi.nlm.nih.gov/protein/WP_233504294.1?report=genbank&log$=prottop&blast_rank=1&RID=NW83GUSD016","WP_233504294.1")
1 member(s) 1 organism(s)	b-proteobacteria	hypothetical protein [Xylophilus ampelinus]	671	671	0.97	0	56.89	621	=HYPERLINK("https://www.ncbi.nlm.nih.gov/protein/WP_259292613.1?report=genbank&log$=prottop&blast_rank=2&RID=NW83GUSD016","WP_259292613.1")
1 member(s) 1 organism(s)	b-proteobacteria	hypothetical protein DFQ15_105106, partial [Xylophilus ampelinus]	507	507	0.75	6e-170	55.65	620	=HYPERLINK("https://www.ncbi.nlm.nih.gov/protein/PYE78747.1?report=genbank&log$=prottop&blast_rank=3&RID=NW83GUSD016","PYE78747.1")
1 member(s) 1 organism(s)	b-proteobacteria	hypothetical protein, partial [Xylophilus ampelinus]	473	473	0.72	9e-159	54.14	473	=HYPERLINK("https://www.ncbi.nlm.nih.gov/protein/WP_199399817.1?report=genbank&log$=prottop&blast_rank=4&RID=NW83GUSD016","WP_199399817.1")
2 member(s) 1 organism(s)	b-proteobacteria	hypothetical protein, partial [Xylophilus ampelinus]	464	464	0.72	3e-155	53.72	472	=HYPERLINK("https://www.ncbi.nlm.nih.gov/protein/WP_199399909.1?report=genbank&log$=prottop&blast_rank=5&RID=NW83GUSD016","WP_199399909.1")
4 member(s) 3 organism(s)	g-proteobacteria	peptidase, partial [Pseudomonas savastanoi]	425	425	0.63	2e-138	56.66	586	=HYPERLINK("https://www.ncbi.nlm.nih.gov/protein/WP_141234634.1?report=genbank&log$=prottop&blast_rank=6&RID=NW83GUSD016","WP_141234634.1")
20 member(s) 6 organism(s)	RNA similarity group I	Ulp1 family type III secretion system effector isopeptidase XopD [Pseudomonas amygdali]	426	426	0.63	3e-136	56.66	781	=HYPERLINK("https://www.ncbi.nlm.nih.gov/protein/WP_235654489.1?report=genbank&log$=prottop&blast_rank=7&RID=NW83GUSD016","WP_235654489.1")
1 member(s) 1 organism(s)	b-proteobacteria	hypothetical protein, partial [Xylophilus ampelinus]	393	393	0.57	8e-129	55.03	382	=HYPERLINK("https://www.ncbi.nlm.nih.gov/protein/WP_259292686.1?report=genbank&log$=prottop&blast_rank=8&RID=NW83GUSD016","WP_259292686.1")
2 member(s) 2 organism(s)	g-proteobacteria	hypothetical protein [Pseudomonas amygdali]	375	375	0.55	7e-121	55.95	451	=HYPERLINK("https://www.ncbi.nlm.nih.gov/protein/WP_257214235.1?report=genbank&log$=prottop&blast_rank=9&RID=NW83GUSD016","WP_257214235.1")
1 member(s) 1 organism(s)	b-proteobacteria	hypothetical protein [Acidovorax sp. SUPP2825]	350	350	0.85	5e-109	41.67	593	=HYPERLINK("https://www.ncbi.nlm.nih.gov/protein/WP_284402781.1?report=genbank&log$=prottop&blast_rank=10&RID=NW83GUSD016","WP_284402781.1")
1 member(s) 1 organism(s)	b-proteobacteria	hypothetical protein [Acidovorax sp. SUPP3434]	350	350	0.85	1e-108	40.82	659	=HYPERLINK("https://www.ncbi.nlm.nih.gov/protein/WP_284404257.1?report=genbank&log$=prottop&blast_rank=11&RID=NW83GUSD016","WP_284404257.1")
1 member(s) 1 organism(s)	b-proteobacteria	hypothetical protein, partial [Xylophilus ampelinus]	332	332	0.46	2e-106	61.48	283	=HYPERLINK("https://www.ncbi.nlm.nih.gov/protein/WP_259292685.1?report=genbank&log$=prottop&blast_rank=12&RID=NW83GUSD016","WP_259292685.1")
1 member(s) 1 organism(s)	g-proteobacteria	Peptidase C48, SUMO/Sentrin/Ubl1, partial [Pseudomonas savastanoi]	292	292	0.41	2e-90	59.45	327	=HYPERLINK("https://www.ncbi.nlm.nih.gov/protein/RMS74330.1?report=genbank&log$=prottop&blast_rank=13&RID=NW83GUSD016","RMS74330.1")
8 member(s) 4 organism(s)	g-proteobacteria	Ulp1 family isopeptidase, partial [Pseudomonas syringae]	294	294	0.42	4e-88	58.85	553	=HYPERLINK("https://www.ncbi.nlm.nih.gov/protein/WP_247618019.1?report=genbank&log$=prottop&blast_rank=14&RID=NW83GUSD016","WP_247618019.1")
8 member(s) 5 organism(s)	g-proteobacteria	Ulp1 family isopeptidase [Pseudomonas syringae]	247	247	0.36	7e-71	57.92	482	=HYPERLINK("https://www.ncbi.nlm.nih.gov/protein/WP_231993458.1?report=genbank&log$=prottop&blast_rank=15&RID=NW83GUSD016","WP_231993458.1")
1 member(s) 1 organism(s)	g-proteobacteria	hypothetical protein [Pseudomonas syringae]	196	196	0.29	1e-55	56.9	178	=HYPERLINK("https://www.ncbi.nlm.nih.gov/protein/WP_231993461.1?report=genbank&log$=prottop&blast_rank=16&RID=NW83GUSD016","WP_231993461.1")
2 member(s) 1 organism(s)	g-proteobacteria	hypothetical protein, partial [Xanthomonas fragariae]	193	193	0.8	4e-49	31.44	702	=HYPERLINK("https://www.ncbi.nlm.nih.gov/protein/WP_209019676.1?report=genbank&log$=prottop&blast_rank=17&RID=NW83GUSD016","WP_209019676.1")
3 member(s) 1 organism(s)	g-proteobacteria	hypothetical protein, partial [Xanthomonas fragariae]	189	189	0.77	4e-49	32.42	503	=HYPERLINK("https://www.ncbi.nlm.nih.gov/protein/WP_234416984.1?report=genbank&log$=prottop&blast_rank=18&RID=NW83GUSD016","WP_234416984.1")
6 member(s) 1 organism(s)	g-proteobacteria	hypothetical protein [Xanthomonas fragariae]	177	177	0.8	2e-44	30.24	553	=HYPERLINK("https://www.ncbi.nlm.nih.gov/protein/WP_234415503.1?report=genbank&log$=prottop&blast_rank=19&RID=NW83GUSD016","WP_234415503.1")
3 member(s) 1 organism(s)	g-proteobacteria	hypothetical protein [Xanthomonas fragariae]	173	173	0.8	2e-43	29.86	480	=HYPERLINK("https://www.ncbi.nlm.nih.gov/protein/WP_065975427.1?report=genbank&log$=prottop&blast_rank=20&RID=NW83GUSD016","WP_065975427.1")
14 member(s) 1 organism(s)	g-proteobacteria	hypothetical protein [Xanthomonas fragariae]	174	174	0.8	3e-43	29.86	550	=HYPERLINK("https://www.ncbi.nlm.nih.gov/protein/WP_323210955.1?report=genbank&log$=prottop&blast_rank=21&RID=NW83GUSD016","WP_323210955.1")
4 member(s) 1 organism(s)	g-proteobacteria	hypothetical protein [Xanthomonas fragariae]	175	175	0.8	4e-43	30.04	618	=HYPERLINK("https://www.ncbi.nlm.nih.gov/protein/WP_234418669.1?report=genbank&log$=prottop&blast_rank=22&RID=NW83GUSD016","WP_234418669.1")
5 member(s) 1 organism(s)	g-proteobacteria	hypothetical protein, partial [Xanthomonas fragariae]	174	174	0.8	1e-42	30.14	671	=HYPERLINK("https://www.ncbi.nlm.nih.gov/protein/WP_343125404.1?report=genbank&log$=prottop&blast_rank=23&RID=NW83GUSD016","WP_343125404.1")
2 member(s) 1 organism(s)	g-proteobacteria	hypothetical protein [Xanthomonas fragariae]	161	161	0.75	1e-39	29.91	428	=HYPERLINK("https://www.ncbi.nlm.nih.gov/protein/MFC3277182.1?report=genbank&log$=prottop&blast_rank=24&RID=NW83GUSD016","MFC3277182.1")
2 member(s) 1 organism(s)	g-proteobacteria	Ulp1 family isopeptidase [Xanthomonas hydrangeae]	164	164	0.56	3e-39	36.02	662	=HYPERLINK("https://www.ncbi.nlm.nih.gov/protein/WP_232372921.1?report=genbank&log$=prottop&blast_rank=25&RID=NW83GUSD016","WP_232372921.1")
28 member(s) 12 organism(s)	RNA similarity group I	C48 family peptidase [Pseudomonas syringae]	162	162	0.66	4e-38	29.43	757	=HYPERLINK("https://www.ncbi.nlm.nih.gov/protein/WP_206597678.1?report=genbank&log$=prottop&blast_rank=26&RID=NW83GUSD016","WP_206597678.1")
4 member(s) 3 organism(s)	g-proteobacteria	hypothetical protein [Pseudomonas syringae]	159	159	0.9	7e-38	27.63	579	=HYPERLINK("https://www.ncbi.nlm.nih.gov/protein/WP_204377779.1?report=genbank&log$=prottop&blast_rank=27&RID=NW83GUSD016","WP_204377779.1")
2 member(s) 2 organism(s)	g-proteobacteria	hypothetical protein [Pseudomonas syringae]	150	150	0.73	1e-35	28.7	459	=HYPERLINK("https://www.ncbi.nlm.nih.gov/protein/WP_231993534.1?report=genbank&log$=prottop&blast_rank=28&RID=NW83GUSD016","WP_231993534.1")
2 member(s) 1 organism(s)	g-proteobacteria	hypothetical protein [Xanthomonas fragariae]	151	151	0.73	6e-35	30.36	626	=HYPERLINK("https://www.ncbi.nlm.nih.gov/protein/WP_208589933.1?report=genbank&log$=prottop&blast_rank=29&RID=NW83GUSD016","WP_208589933.1")
3 member(s) 1 organism(s)	g-proteobacteria	hypothetical protein [Xanthomonas fragariae]	150	150	0.65	2e-34	32.41	637	=HYPERLINK("https://www.ncbi.nlm.nih.gov/protein/WP_238135650.1?report=genbank&log$=prottop&blast_rank=30&RID=NW83GUSD016","WP_238135650.1")
1 member(s) 1 organism(s)	g-proteobacteria	hypothetical protein [Xanthomonas fragariae]	142	142	0.58	6e-34	31.74	319	=HYPERLINK("https://www.ncbi.nlm.nih.gov/protein/MFC3276482.1?report=genbank&log$=prottop&blast_rank=31&RID=NW83GUSD016","MFC3276482.1")
1 member(s) 1 organism(s)	g-proteobacteria	hypothetical protein [Pseudomonas syringae]	137	137	0.21	7e-33	52.38	249	=HYPERLINK("https://www.ncbi.nlm.nih.gov/protein/WP_231993457.1?report=genbank&log$=prottop&blast_rank=32&RID=NW83GUSD016","WP_231993457.1")
1 member(s) 1 organism(s)	g-proteobacteria	putative peptidase, partial [Pseudomonas savastanoi]	139	139	0.46	1e-32	31.82	329	=HYPERLINK("https://www.ncbi.nlm.nih.gov/protein/RMS69879.1?report=genbank&log$=prottop&blast_rank=33&RID=NW83GUSD016","RMS69879.1")
2 member(s) 1 organism(s)	g-proteobacteria	hypothetical protein [Xanthomonas fragariae]	139	139	0.61	2e-31	32.08	459	=HYPERLINK("https://www.ncbi.nlm.nih.gov/protein/MFA0949288.1?report=genbank&log$=prottop&blast_rank=34&RID=NW83GUSD016","MFA0949288.1")
1 member(s) 1 organism(s)	g-proteobacteria	hypothetical protein, partial [Xanthomonas fragariae]	139	139	0.61	2e-31	32.08	517	=HYPERLINK("https://www.ncbi.nlm.nih.gov/protein/WP_371885947.1?report=genbank&log$=prottop&blast_rank=35&RID=NW83GUSD016","WP_371885947.1")
2 member(s) 1 organism(s)	g-proteobacteria	hypothetical protein [Xanthomonas fragariae]	140	140	0.61	3e-31	32.08	614	=HYPERLINK("https://www.ncbi.nlm.nih.gov/protein/WP_208586897.1?report=genbank&log$=prottop&blast_rank=36&RID=NW83GUSD016","WP_208586897.1")
2 member(s) 1 organism(s)	g-proteobacteria	hypothetical protein [Xanthomonas fragariae]	140	140	0.61	4e-31	31.35	680	=HYPERLINK("https://www.ncbi.nlm.nih.gov/protein/WP_269121878.1?report=genbank&log$=prottop&blast_rank=37&RID=NW83GUSD016","WP_269121878.1")
1 member(s) 1 organism(s)	g-proteobacteria	hypothetical protein [Xanthomonas fragariae]	139	239	0.79	5e-31	29.32	578	=HYPERLINK("https://www.ncbi.nlm.nih.gov/protein/WP_269124458.1?report=genbank&log$=prottop&blast_rank=38&RID=NW83GUSD016","WP_269124458.1")
2 member(s) 1 organism(s)	g-proteobacteria	hypothetical protein, partial [Xanthomonas fragariae]	134	134	0.66	6e-30	27.75	414	=HYPERLINK("https://www.ncbi.nlm.nih.gov/protein/WP_371885901.1?report=genbank&log$=prottop&blast_rank=39&RID=NW83GUSD016","WP_371885901.1")
2 member(s) 1 organism(s)	g-proteobacteria	hypothetical protein [Xanthomonas fragariae]	136	236	0.79	2e-29	28.9	722	=HYPERLINK("https://www.ncbi.nlm.nih.gov/protein/WP_208588535.1?report=genbank&log$=prottop&blast_rank=40&RID=NW83GUSD016","WP_208588535.1")
2 member(s) 1 organism(s)	b-proteobacteria	hypothetical protein [Ralstonia sp. R-29]	135	135	0.49	3e-29	32.3	834	=HYPERLINK("https://www.ncbi.nlm.nih.gov/protein/WP_426400861.1?report=genbank&log$=prottop&blast_rank=41&RID=NW83GUSD016","WP_426400861.1")
2 member(s) 1 organism(s)	g-proteobacteria	hypothetical protein [Xanthomonas fragariae]	132	256	0.8	2e-28	29.31	721	=HYPERLINK("https://www.ncbi.nlm.nih.gov/protein/WP_269124462.1?report=genbank&log$=prottop&blast_rank=42&RID=NW83GUSD016","WP_269124462.1")
1 member(s) 1 organism(s)	g-proteobacteria	hypothetical protein [Xanthomonas fragariae]	130	130	0.62	4e-28	28	509	=HYPERLINK("https://www.ncbi.nlm.nih.gov/protein/WP_269121885.1?report=genbank&log$=prottop&blast_rank=43&RID=NW83GUSD016","WP_269121885.1")
1 member(s) 1 organism(s)	g-proteobacteria	hypothetical protein [Xanthomonas fragariae]	118	118	0.7	9e-24	28.89	656	=HYPERLINK("https://www.ncbi.nlm.nih.gov/protein/WP_269123247.1?report=genbank&log$=prottop&blast_rank=44&RID=NW83GUSD016","WP_269123247.1")
1 member(s) 1 organism(s)	g-proteobacteria	hypothetical protein [Xanthomonas fragariae]	115	115	0.61	3e-23	28.49	555	=HYPERLINK("https://www.ncbi.nlm.nih.gov/protein/WP_208587714.1?report=genbank&log$=prottop&blast_rank=45&RID=NW83GUSD016","WP_208587714.1")
3 member(s) 1 organism(s)	g-proteobacteria	hypothetical protein [Xanthomonas fragariae]	114	114	0.63	1e-22	28.07	625	=HYPERLINK("https://www.ncbi.nlm.nih.gov/protein/WP_208586960.1?report=genbank&log$=prottop&blast_rank=46&RID=NW83GUSD016","WP_208586960.1")
2 member(s) 1 organism(s)	g-proteobacteria	hypothetical protein [Xanthomonas fragariae]	112	112	0.49	1e-21	28.43	692	=HYPERLINK("https://www.ncbi.nlm.nih.gov/protein/WP_208588533.1?report=genbank&log$=prottop&blast_rank=47&RID=NW83GUSD016","WP_208588533.1")
1 member(s) 1 organism(s)	g-proteobacteria	hypothetical protein [Xanthomonas fragariae]	110	110	0.49	2e-21	28.43	606	=HYPERLINK("https://www.ncbi.nlm.nih.gov/protein/WP_238135608.1?report=genbank&log$=prottop&blast_rank=48&RID=NW83GUSD016","WP_238135608.1")
3 member(s) 2 organism(s)	g-proteobacteria	C48 family peptidase [Pseudomonas amygdali]	105	105	0.31	7e-20	32.99	540	=HYPERLINK("https://www.ncbi.nlm.nih.gov/protein/WP_312005854.1?report=genbank&log$=prottop&blast_rank=49&RID=NW83GUSD016","WP_312005854.1")
1 member(s) 1 organism(s)	b-proteobacteria	hypothetical protein R69746_08364 [Paraburkholderia aspalathi]	102	102	0.83	2e-18	27.01	661	=HYPERLINK("https://www.ncbi.nlm.nih.gov/protein/CAE6870251.1?report=genbank&log$=prottop&blast_rank=50&RID=NW83GUSD016","CAE6870251.1")
1 member(s) 1 organism(s)	g-proteobacteria	hypothetical protein [Pseudomonas amygdali]	87.8	87.8	0.13	1e-16	50.62	108	=HYPERLINK("https://www.ncbi.nlm.nih.gov/protein/WP_236731452.1?report=genbank&log$=prottop&blast_rank=51&RID=NW83GUSD016","WP_236731452.1")
1 member(s) 1 organism(s)	b-proteobacteria	hypothetical protein [Paraburkholderia aspalathi]	94	94	0.77	3e-16	27.27	461	=HYPERLINK("https://www.ncbi.nlm.nih.gov/protein/WP_200655314.1?report=genbank&log$=prottop&blast_rank=52&RID=NW83GUSD016","WP_200655314.1")
1 member(s) 1 organism(s)	g-proteobacteria	hypothetical protein [Xanthomonas fragariae]	91.7	91.7	0.35	2e-15	31.98	506	=HYPERLINK("https://www.ncbi.nlm.nih.gov/protein/WP_269121883.1?report=genbank&log$=prottop&blast_rank=53&RID=NW83GUSD016","WP_269121883.1")
2 member(s) 1 organism(s)	g-proteobacteria	hypothetical protein [Xanthomonas fragariae]	90.1	90.1	0.3	4e-15	33.33	414	=HYPERLINK("https://www.ncbi.nlm.nih.gov/protein/WP_208586899.1?report=genbank&log$=prottop&blast_rank=54&RID=NW83GUSD016","WP_208586899.1")
2 member(s) 2 organism(s)	a-proteobacteria	hypothetical protein [Bradyrhizobium sp. BR2003]	83.2	83.2	0.34	2e-12	32.08	1042	=HYPERLINK("https://www.ncbi.nlm.nih.gov/protein/MTV11735.1?report=genbank&log$=prottop&blast_rank=55&RID=NW83GUSD016","MTV11735.1")
1 member(s) 1 organism(s)	b-proteobacteria	hypothetical protein [Burkholderiales bacterium]	80.9	80.9	0.11	2e-12	53.73	341	=HYPERLINK("https://www.ncbi.nlm.nih.gov/protein/MBW8831135.1?report=genbank&log$=prottop&blast_rank=56&RID=NW83GUSD016","MBW8831135.1")
1 member(s) 1 organism(s)	g-proteobacteria	hypothetical protein [Xanthomonas fragariae]	75.9	75.9	0.17	2e-12	41.28	127	=HYPERLINK("https://www.ncbi.nlm.nih.gov/protein/MFC3276606.1?report=genbank&log$=prottop&blast_rank=57&RID=NW83GUSD016","MFC3276606.1")
1 member(s) 1 organism(s)	g-proteobacteria	hypothetical protein [Pseudomonas syringae]	77.4	77.4	0.1	3e-12	57.38	183	=HYPERLINK("https://www.ncbi.nlm.nih.gov/protein/WP_044322512.1?report=genbank&log$=prottop&blast_rank=58&RID=NW83GUSD016","WP_044322512.1")
2 member(s) 2 organism(s)	a-proteobacteria	hypothetical protein [Bradyrhizobium sp. CCGUVB1N3]	82	82	0.73	5e-12	24.67	692	=HYPERLINK("https://www.ncbi.nlm.nih.gov/protein/WP_254104052.1?report=genbank&log$=prottop&blast_rank=59&RID=NW83GUSD016","WP_254104052.1")

### Sheet: Best hits for both queries
#	query acc.ver	subject acc.ver	% identity	alignment length	mismatches	gap opens	query start	qery end	sbjct start	sbjct end	e value	bit score	% positives
1	NBM50_05540/MCS4509725	WP_259292613.1	99.839	621	1	0	17	637	1	621	0	1273	100
2	DFQ15_105107/PYE78748	WP_233504294.1	99.828	582	1	0	17	598	1	582	0	1203	100
3	NBM50_05540/MCS4509725	PYE78747.1	100	489	0	0	1	489	132	620	0	1003	100
4	NBM50_05540/MCS4509725	WP_199399817.1	99.789	473	1	0	17	489	1	473	0	967	100
5	NBM50_05540/MCS4509725	WP_199399909.1	79.237	472	98	0	17	488	1	472	0	776	88.14
6	NBM50_05540/MCS4509725	WP_259292686.1	77.749	382	85	0	1	382	1	382	0	623	86.91
7	NBM50_05540/MCS4509725	WP_259292685.1	95.053	283	14	0	355	637	1	283	0	557	97.53
8	DFQ15_105107/PYE78748	WP_235654489.1	56.658	383	158	3	118	492	138	520	3.27e-136	426	70.23
9	DFQ15_105107/PYE78748	WP_141234634.1	56.658	383	158	3	118	492	108	490	2.18e-138	425	69.97
10	NBM50_05540/MCS4509725	WP_257214235.1	52.699	389	177	5	102	486	60	445	2.15e-122	380	67.87
11	DFQ15_105107/PYE78748	WP_284402781.1	41.667	528	239	13	91	598	115	593	4.97e-109	350	53.41
12	DFQ15_105107/PYE78748	WP_284404257.1	40.82	561	263	15	91	598	115	659	1.45e-108	350	53.65
13	DFQ15_105107/PYE78748	WP_247618019.1	58.846	260	101	2	239	492	34	293	3.95e-88	294	70.77
14	DFQ15_105107/PYE78748	RMS74330.1	59.449	254	97	2	245	492	8	261	2.03e-90	292	71.65
15	DFQ15_105107/PYE78748	WP_231993458.1	57.919	221	87	2	278	492	2	222	6.59e-71	247	70.14
16	DFQ15_105107/PYE78748	WP_231993461.1	56.897	174	72	1	278	448	2	175	1.13e-55	196	71.26
17	DFQ15_105107/PYE78748	WP_209019676.1	31.439	528	269	16	118	593	213	699	3.68e-49	193	43.56
18	DFQ15_105107/PYE78748	WP_234416984.1	32.417	509	251	17	118	575	24	490	4.49e-49	189	43.61
19	DFQ15_105107/PYE78748	WP_234415503.1	30.242	496	278	15	118	593	103	550	1.57e-44	177	43.55
20	DFQ15_105107/PYE78748	WP_234418669.1	30.04	496	279	15	118	593	168	615	3.71e-43	175	43.35
21	DFQ15_105107/PYE78748	WP_323210955.1	29.857	489	287	17	115	593	105	547	3.09e-43	174	45.81
22	DFQ15_105107/PYE78748	WP_343125404.1	30.143	491	283	17	115	593	226	668	1.43e-42	174	45.82
23	DFQ15_105107/PYE78748	WP_065975427.1	29.857	489	287	17	115	593	35	477	1.55e-43	173	45.81
24	DFQ15_105107/PYE78748	WP_232372921.1	36.022	372	165	15	169	500	1	339	2.83e-39	164	48.39
25	DFQ15_105107/PYE78748	WP_206597678.1	29.426	418	254	12	13	409	36	433	4.04e-38	162	46.65
26	DFQ15_105107/PYE78748	MFC3277182.1	29.915	468	260	15	146	593	6	425	1.2e-39	161	43.59
27	DFQ15_105107/PYE78748	WP_204377779.1	27.629	561	306	20	13	549	36	520	6.69e-38	159	42.6
28	NBM50_05540/MCS4509725	WP_231993457.1	49.718	177	82	5	102	274	60	233	1.37e-38	154	64.97
29	NBM50_05540/MCS4509725	WP_238135650.1	29.982	567	322	23	65	590	104	636	4.15e-35	152	42.68
30	DFQ15_105107/PYE78748	WP_208589933.1	30.357	504	238	20	118	551	165	625	6.11e-35	151	40.08
31	DFQ15_105107/PYE78748	WP_231993534.1	28.698	453	243	16	112	549	13	400	1.29e-35	150	44.37
32	NBM50_05540/MCS4509725	MFA0949288.1	30.277	469	285	17	149	590	5	458	3.33e-34	147	43.5
33	NBM50_05540/MCS4509725	WP_371885947.1	30.277	469	285	17	149	590	63	516	5.7e-34	147	43.5
34	NBM50_05540/MCS4509725	WP_269121878.1	34.323	303	181	10	149	446	223	512	8.23e-33	146	50.83
35	NBM50_05540/MCS4509725	WP_208586897.1	34.323	303	181	10	149	446	160	449	8.14e-33	145	49.17
36	DFQ15_105107/PYE78748	MFC3276482.1	31.742	356	196	12	245	593	1	316	5.67e-34	142	46.07
37	NBM50_05540/MCS4509725	WP_269124462.1	29.455	404	239	13	65	446	80	459	1.5e-31	142	45.3
38	NBM50_05540/MCS4509725	WP_371894090.1	35.082	305	182	8	145	446	15	306	5.82e-31	140	50.16
39	NBM50_05540/MCS4509725	WP_238135645.1	35.082	305	182	8	145	446	15	306	1.29e-30	140	50.16
40	DFQ15_105107/PYE78748	RMS69879.1	31.818	286	174	8	137	410	8	284	1.35e-32	139	51.4
41	DFQ15_105107/PYE78748	WP_269124458.1	29.325	474	266	19	146	593	145	575	4.92e-31	139	44.51
42	NBM50_05540/MCS4509725	WP_208586960.1	30.405	444	249	18	35	446	3	418	9.41e-30	136	46.17
43	DFQ15_105107/PYE78748	WP_208588535.1	28.898	481	262	21	146	593	286	719	1.63e-29	136	43.24
44	NBM50_05540/MCS4509725	WP_269125047.1	28.785	535	329	18	65	578	5	508	7.49e-30	135	42.24
45	DFQ15_105107/PYE78748	WP_426400861.1	32.298	322	184	9	118	411	19	334	2.69e-29	135	45.65
46	DFQ15_105107/PYE78748	WP_371885901.1	27.75	400	233	12	92	485	42	391	6.12e-30	134	44.5
47	NBM50_05540/MCS4509725	WP_269125481.1	34.532	278	166	8	172	446	6	270	1.03e-28	134	52.88
48	NBM50_05540/MCS4509725	WP_269123247.1	31.905	420	214	16	149	548	217	584	1.22e-28	133	43.81
49	NBM50_05540/MCS4509725	WP_269121885.1	31.457	302	182	8	151	445	158	441	1.73e-28	131	49.67
50	NBM50_05540/MCS4509725	WP_208587714.1	32.673	303	186	9	149	446	162	451	5.39e-28	130	48.84
51	NBM50_05540/MCS4509725	WP_238135638.1	28.596	577	343	23	35	578	66	606	5.8e-26	125	41.07
52	NBM50_05540/MCS4509725	WP_145953969.1	31.494	308	180	9	148	440	174	465	6.36e-23	116	47.08
53	NBM50_05540/MCS4509725	SMQ97769.1	28.417	556	310	23	65	579	72	580	9.73e-23	115	41.55
54	NBM50_05540/MCS4509725	WP_162597090.1	31.494	308	180	9	148	440	71	362	1.33e-22	115	47.08
55	NBM50_05540/MCS4509725	WP_134656609.1	31.494	308	180	9	148	440	71	362	1.99e-22	114	47.08
56	NBM50_05540/MCS4509725	WP_208586899.1	38.947	190	104	6	151	335	77	259	2.1e-22	112	54.21
57	NBM50_05540/MCS4509725	WP_231892684.1	30	450	249	18	155	579	32	440	3.69e-22	112	42.67
58	NBM50_05540/MCS4509725	WP_269124598.1	32.407	324	188	11	65	371	114	423	6.39e-22	112	44.44
59	DFQ15_105107/PYE78748	WP_208588533.1	28.428	299	197	8	119	410	132	420	1.07e-21	112	47.16
60	DFQ15_105107/PYE78748	WP_238135608.1	28.428	299	197	8	119	410	46	334	1.88e-21	110	47.16
61	NBM50_05540/MCS4509725	WP_236731452.1	58.065	93	34	2	195	282	4	96	5.99e-23	105	73.12
62	DFQ15_105107/PYE78748	WP_312005854.1	32.995	197	117	5	223	409	22	213	6.87e-20	105	51.27
63	NBM50_05540/MCS4509725	WP_269121883.1	37.895	190	106	6	151	335	166	348	1.07e-19	105	53.16
64	DFQ15_105107/PYE78748	CAE6870251.1	27.011	522	318	18	105	598	175	661	1.88e-18	102	39.46
65	DFQ15_105107/PYE78748	WP_200655314.1	27.273	484	295	18	140	598	10	461	2.68e-16	94	41.12
66	NBM50_05540/MCS4509725	WP_044322512.1	45	120	61	4	102	219	60	176	7.35e-15	84.7	59.17
67	NBM50_05540/MCS4509725	MBW8831135.1	50.746	67	30	1	570	636	277	340	3.45e-13	83.6	77.61
68	DFQ15_105107/PYE78748	MTV11735.1	32.075	212	132	7	119	324	52	257	2.03e-12	83.2	48.11
69	DFQ15_105107/PYE78748	WP_254104052.1	24.673	535	278	24	118	556	26	531	4.52e-12	82	38.5
70	DFQ15_105107/PYE78748	MFC3276606.1	41.284	109	59	3	495	598	19	127	2.3e-12	75.9	55.05
