## Supplementary Table S6 for "Identification of protein secretion systems and type III effectors in wood-associated bacteria of the genus *Xylophilus*"

### Sheet: Sheet1
			Sequence aligned with		Sequence corresponding to an InterPro entry
Sequence	Annotation	Length	OG_1115 (637 aa)	OG_1116 (598 aa)	PTHR46468 (IPR044613)	G3DSA:3.40.395.10	PF02902 (IPR003653)	PS50600 (IPR003653)	SSF54001 (IPR038765)
WP_259292613.1	hypothetical protein [Xylophilus ampelinus]	621	1-621	1-621
WP_235654489.1	Ulp1 family type III secretion system effector isopeptidase XopD [Pseudomonas amygdali]	781	90-556	138-520	441-772	580-780	658-753	585-746	588-776
WP_284404257.1	hypothetical protein [Acidovorax sp. SUPP3434]	659	135-659	115-659
WP_209019676.1	hypothetical protein, partial [Xanthomonas fragariae]	702	51-699	213-699
WP_234418669.1	hypothetical protein [Xanthomonas fragariae]	618	34-615	168-615
WP_232372921.1	Ulp1 family isopeptidase [Xanthomonas hydrangeae]	662	1-367	1-339	340-593	421-619	442-591	413-585	387-609
WP_206597678.1	C48 family peptidase [Pseudomonas syringae]	757	80-446	36-433	363-702	527-728	548-734	533-694	535-725
MFA0949288.1	hypothetical protein [Xanthomonas fragariae]	459	5-458	7-334
WP_269124458.1	hypothetical protein [Xanthomonas fragariae]	578	28-575	28-575
WP_426400861.1	hypothetical protein [Ralstonia sp. R-29]	834	13-327	19-334
WP_269121885.1	hypothetical protein [Xanthomonas fragariae]	509	158-441	158-486
WP_238135645.1	hypothetical protein [Xanthomonas fragariae]	726	15-306	22-306
WP_269123247.1	hypothetical protein [Xanthomonas fragariae]	656	217-584	219-617
WP_145953969.1	hypothetical protein [Xanthomonas fragariae]	857	174-465	178-732
CAE6870251.1	hypothetical protein R69746_08364 [Paraburkholderia aspalathi]	661	166-661	175-661
SMQ97769.1	hypothetical protein PD885_00500 [Xanthomonas fragariae]	582	72-580	172-580
WP_269121883.1	hypothetical protein [Xanthomonas fragariae]	506	166-505	130-375
MTV11735.1	hypothetical protein E2I15_00310 [Bradyrhizobium sp. BR2003]	1042	52-228	52-268	233-1033	836-1039	854-1010	805-1005	850-1009
MBW8831135.1	hypothetical protein [Burkholderiales bacterium]	341	277-340	277-340	56-240	42-240	120-212	32-206	54-213
WP_254104052.1	hypothetical protein [Bradyrhizobium sp. CCGUVB1N3]	692	26-293	26-531
WP_269124598.1	hypothetical protein [Xanthomonas fragariae]	602	114-423	206-601
InterPro entry	Description
PTHR46468	SENTRIN-SPECIFIC PROTEASE 8
IPR044613	NEDD8-specific protease 1/2-like
G3DSA:3.40.395.10	Adenoviral Proteinase; Chain A
PF02902	Ulp1 protease family, C-terminal catalytic domain
PS50600	Ubiquitin-like protease family profile
IPR003653	Ulp1 protease family, C-terminal catalytic domain
SSF54001	Cysteine proteinases
IPR038765	Papain-like cysteine peptidase superfamily
