## Supplementary Table S7 for "Identification of protein secretion systems and type III effectors in wood-associated bacteria of the genus *Xylophilus*"

### Sheet: OG_1115
Target in AFDB50	Description	Scientific Name	Prob.	Seq. Id.	E-Value	Score	Query Pos.	Target Pos.
AF-A0A318SVJ1-F1-model_v6	Core-binding (CB) domain-containing protein (Fragment)	Xylophilus ampelinus	1.00	100	2.32e-59	1727	1-489 (637)	132-620 (620)
AF-A0A318SDH4-F1-model_v6	Phage integrase family protein (Fragment)	Xylophilus ampelinus	1.00	79.7	2.38e-49	1514	1-488 (637)	1-488 (488)
AF-A0A318SJY0-F1-model_v6	Uncharacterized protein	Xylophilus ampelinus	1.00	57.8	1.13e-47	1182	1-637 (637)	1-598 (598)
AF-A0A656GH49-F1-model_v6	Type III effector HopAV1 (Fragment)	Pseudomonas amygdali pv. mori str. 301020	1.00	53	3.30e-30	985	125-461 (637)	88-426 (429)
AF-A0AB35QWZ0-F1-model_v6	Ulp1 family type III secretion system effector isopeptidase XopD	Pseudomonas amygdali pv. morsprunorum	1.00	49.2	6.51e-31	919	130-590 (637)	93-541 (751)
AF-A0A0P9MIJ6-F1-model_v6	Putative peptidase (Fragment)	Pseudomonas syringae pv. castaneae	1.00	48	7.58e-31	900	124-565 (637)	87-546 (560)
AF-Q2LDQ4-F1-model_v6	HsvB type III effector	Pantoea agglomerans pv. betae	1.00	25.3	5.72e-15	467	111-531 (637)	11-454 (584)
AF-A0A330JYR5-F1-model_v6	Integrase	Pseudomonas syringae pv. cerasicola	1.00	27.9	1.94e-17	456	117-584 (637)	82-524 (543)
AF-A0A3M5GPN4-F1-model_v6	Putative peptidase	Pseudomonas savastanoi	1.00	28.5	3.28e-18	451	117-570 (637)	111-545 (760)
AF-O85671-F1-model_v6	Host specific virulence protein HsvG	Pantoea agglomerans pv. betae	1.00	25.2	9.04e-15	446	105-591 (637)	3-551 (671)
AF-A0A9X0KUW5-F1-model_v6	Addiction module antitoxin	Pseudomonas syringae pv. daphniphylli	1.00	46.4	2.07e-12	409	338-590 (637)	1-247 (454)
AF-A0A6P1B6K9-F1-model_v6	Integrase	Bradyrhizobium uaiense	1.00	18.9	5.06e-8	219	14-443 (637)	274-648 (868)
AF-A0A973W5Q4-F1-model_v6	Ubiquitin-like protease family profile domain-containing protein	Bradyrhizobium septentrionale	1.00	18.3	5.89e-8	214	149-568 (637)	171-656 (1053)
AF-A0AAQ3XQM6-F1-model_v6	Core-binding (CB) domain-containing protein	Bradyrhizobium sp. 2S1	1.00	18.6	1.71e-7	212	151-514 (637)	11-441 (444)
AF-A0A436EXY1-F1-model_v6	Uncharacterized protein (Fragment)	Mesorhizobium sp. M7A.F.Ca.CA.004.05.1.1	1.00	21.1	1.06e-6	205	7-331 (637)	19-301 (304)
AF-A0A529MDE8-F1-model_v6	Integrase (Fragment)	Mesorhizobium sp.	1.00	24.7	1.06e-6	203	151-377 (637)	18-234 (236)
AF-A0A529I188-F1-model_v6	Uncharacterized protein (Fragment)	Mesorhizobium sp.	1.00	24.9	3.79e-6	186	81-330 (637)	27-272 (273)
AF-A0A4Q8QJ20-F1-model_v6	Ubiquitin-like protease family profile domain-containing protein	Bradyrhizobium sp. Leo170	1.00	15.1	3.49e-7	184	196-635 (637)	1-522 (734)
AF-A0A973VWA9-F1-model_v6	Ubiquitin-like protease family profile domain-containing protein	Bradyrhizobium septentrionale	1.00	19.4	1.96e-6	184	129-590 (637)	4-394 (734)
AF-A0A850HQV1-F1-model_v6	Uncharacterized protein	Bradyrhizobium sp. 2S1	1.00	19.2	1.01e-6	182	162-472 (637)	3-372 (372)
AF-A0A1Y6K9Q4-F1-model_v6	Core-binding (CB) domain-containing protein	Bradyrhizobium sp. ORS 285	1.00	17.4	5.14e-6	170	19-461 (637)	18-526 (586)
AF-A0A529XI12-F1-model_v6	Ubiquitin-like protease family profile domain-containing protein (Fragment)	Mesorhizobium sp.	1.00	19.2	5.14e-6	169	1-377 (637)	142-534 (762)
AF-A0A2A6KVW7-F1-model_v6	RXLR effector (Fragment)	Rhizobium sp. M10	1.00	18.4	2.66e-6	164	116-424 (637)	1-325 (338)
AF-A0AAJ3QPS2-F1-model_v6	Uncharacterized protein (Fragment)	Rhizobium sp. S9	1.00	17.2	5.41e-6	160	85-457 (637)	1-402 (654)
AF-A0A3S0Q047-F1-model_v6	Uncharacterized protein (Fragment)	Rhizobium chutanense	1.00	17.1	3.99e-6	158	151-480 (637)	4-347 (347)

### Sheet: OG_1116
Target in AFDB50	Description	Scientific Name	Prob.	Seq. Id.	E-Value	Score	Query Pos.	Target Pos.
AF-A0A318SDH4-F1-model_v6	Phage integrase family protein (Fragment)	Xylophilus ampelinus	1.00	52.9	5.14e-36	1006	1-452 (598)	1-488 (488)
AF-A0A656GH49-F1-model_v6	Type III effector HopAV1 (Fragment)	Pseudomonas amygdali pv. mori str. 301020	1.00	50.1	2.27e-31	849	97-434 (598)	71-429 (429)
AF-A0AB35QWZ0-F1-model_v6	Ulp1 family type III secretion system effector isopeptidase XopD	Pseudomonas amygdali pv. morsprunorum	1.00	43.4	2.66e-34	844	76-551 (598)	22-543 (751)
AF-A0A330JYR5-F1-model_v6	Integrase	Pseudomonas syringae pv. cerasicola	1.00	23.8	5.82e-20	508	79-532 (598)	30-506 (543)
AF-A0A3M5GPN4-F1-model_v6	Putative peptidase	Pseudomonas savastanoi	1.00	24.9	2.62e-19	454	84-532 (598)	62-535 (760)
AF-A0A9X0KUW5-F1-model_v6	Addiction module antitoxin	Pseudomonas syringae pv. daphniphylli	1.00	47.4	3.63e-14	435	305-551 (598)	1-247 (454)
AF-Q2LDQ4-F1-model_v6	HsvB type III effector	Pantoea agglomerans pv. betae	1.00	21.8	4.18e-16	430	62-528 (598)	1-465 (584)
AF-O85671-F1-model_v6	Host specific virulence protein HsvG	Pantoea agglomerans pv. betae	1.00	23	1.85e-14	346	37-552 (598)	1-551 (671)
AF-A0A529MDE8-F1-model_v6	Integrase (Fragment)	Mesorhizobium sp.	1.00	27.2	8.29e-8	286	118-317 (598)	18-231 (236)
AF-A0A529I188-F1-model_v6	Uncharacterized protein (Fragment)	Mesorhizobium sp.	1.00	23.5	1.08e-7	271	49-296 (598)	26-271 (273)
AF-A0A436EXY1-F1-model_v6	Uncharacterized protein (Fragment)	Mesorhizobium sp. M7A.F.Ca.CA.004.05.1.1	1.00	21.4	3.04e-7	246	55-298 (598)	54-301 (304)
AF-X6F831-F1-model_v6	Core-binding (CB) domain-containing protein	Mesorhizobium sp. L48C026A00	1.00	26.6	4.29e-6	241	116-297 (598)	9-190 (211)
AF-A0A974A6G7-F1-model_v6	Core-binding (CB) domain-containing protein	Bradyrhizobium septentrionale	1.00	17	6.74e-8	212	70-510 (598)	2-390 (392)
AF-A0A7W8XL61-F1-model_v6	Uncharacterized protein (Fragment)	Rhizobium lentis	1.00	16.3	1.19e-7	211	4-408 (598)	1-403 (618)
AF-A0A529XI12-F1-model_v6	Ubiquitin-like protease family profile domain-containing protein (Fragment)	Mesorhizobium sp.	1.00	18.5	7.73e-7	209	1-311 (598)	112-531 (762)
AF-A0A974AJ03-F1-model_v6	Ubiquitin-like protease family profile domain-containing protein	Bradyrhizobium quebecense	1.00	14.4	1.90e-7	207	1-534 (598)	32-458 (837)
AF-A0A4Q8QJ20-F1-model_v6	Ubiquitin-like protease family profile domain-containing protein	Bradyrhizobium sp. Leo170	1.00	18	1.50e-8	206	163-596 (598)	1-522 (734)
AF-A0A4R3PWP0-F1-model_v6	Bartonella effector protein BID domain-containing protein (Fragment)	Rhizobium azibense	1.00	17.6	4.45e-8	201	32-433 (598)	45-453 (454)
AF-A0A3S0Q047-F1-model_v6	Uncharacterized protein (Fragment)	Rhizobium chutanense	1.00	18.1	3.04e-7	198	118-444 (598)	4-347 (347)
AF-A0A2A6KVW7-F1-model_v6	RXLR effector (Fragment)	Rhizobium sp. M10	1.00	18.8	8.58e-7	197	115-391 (598)	26-328 (338)
AF-A0A434TVH8-F1-model_v6	Ubiquitin-like protease family profile domain-containing protein (Fragment)	Mesorhizobium sp. M1A.F.Ca.ET.072.01.1.1	1.00	19	4.29e-6	184	2-296 (598)	266-640 (960)
AF-A0A973VWA9-F1-model_v6	Ubiquitin-like protease family profile domain-containing protein	Bradyrhizobium septentrionale	1.00	18.3	5.96e-7	183	115-553 (598)	21-377 (734)
AF-A0A3P3FS91-F1-model_v6	Uncharacterized protein	Mesorhizobium tamadayense	1.00	21.2	3.48e-6	175	47-294 (598)	2-255 (256)
AF-A0A2A6P1R6-F1-model_v6	Uncharacterized protein	Sinorhizobium sp. BJ1	1.00	15.6	5.01e-6	168	68-341 (598)	1-277 (296)

### Sheet: OG_1115 folded domain
Target in AFDB50	Description	Scientific Name	Prob.	Seq. Id.	E-Value	Score	Query Pos.	Target Pos.
AF-A0A318SVJ1-F1-model_v6	Core-binding (CB) domain-containing protein (Fragment)	Xylophilus ampelinus	1.00	100	3.83e-44	1468	2-341 (489)	281-620 (620)
AF-A0A318SDH4-F1-model_v6	Phage integrase family protein (Fragment)	Xylophilus ampelinus	1.00	79	1.01e-34	1222	2-340 (489)	150-488 (488)
AF-A0A318SJY0-F1-model_v6	Uncharacterized protein	Xylophilus ampelinus	1.00	58.1	7.09e-44	1185	3-489 (489)	118-598 (598)
AF-A0AB35QWZ0-F1-model_v6	Ulp1 family type III secretion system effector isopeptidase XopD	Pseudomonas amygdali pv. morsprunorum	1.00	51.1	1.36e-35	986	1-442 (489)	106-541 (751)
AF-A0A656GH49-F1-model_v6	Type III effector HopAV1 (Fragment)	Pseudomonas amygdali pv. mori str. 301020	1.00	56.6	8.16e-31	971	1-313 (489)	106-426 (429)
AF-A0A0P9MIJ6-F1-model_v6	Putative peptidase (Fragment)	Pseudomonas syringae pv. castaneae	1.00	47.4	2.83e-34	895	1-473 (489)	106-560 (560)
AF-A0A330JYR5-F1-model_v6	Integrase	Pseudomonas syringae pv. cerasicola	1.00	29.1	1.70e-19	517	1-436 (489)	108-524 (543)
AF-A0A3M5GPN4-F1-model_v6	Putative peptidase	Pseudomonas savastanoi	1.00	29.4	6.09e-20	486	1-422 (489)	137-545 (760)
AF-O85671-F1-model_v6	Host specific virulence protein HsvG	Pantoea agglomerans pv. betae	1.00	25.6	4.87e-17	484	1-443 (489)	45-551 (671)
AF-Q2LDQ4-F1-model_v6	HsvB type III effector	Pantoea agglomerans pv. betae	1.00	26.2	6.11e-15	459	2-383 (489)	46-454 (584)
AF-A0A9X0KUW5-F1-model_v6	Addiction module antitoxin	Pseudomonas syringae pv. daphniphylli	1.00	47	1.20e-13	422	190-442 (489)	1-247 (454)
AF-A0A1Y6HD29-F1-model_v6	Uncharacterized protein	Xanthomonas fragariae	1.00	21.9	2.23e-13	329	3-442 (489)	163-732 (843)
AF-A0A8T5UV09-F1-model_v6	C48 family peptidase	Bradyrhizobium barranii subsp. apii	1.00	17.3	3.70e-9	228	3-421 (489)	390-920 (1252)
AF-A0A1G5ZYM5-F1-model_v6	Phage integrase, N-terminal SAM-like domain (Fragment)	Mesorhizobium qingshengii	1.00	19.7	6.52e-9	225	3-473 (489)	185-730 (902)
AF-A0AAQ3XQM6-F1-model_v6	Core-binding (CB) domain-containing protein	Bradyrhizobium sp. 2S1	1.00	18.3	1.56e-8	221	3-386 (489)	11-444 (444)
AF-A0A529MDE8-F1-model_v6	Integrase (Fragment)	Mesorhizobium sp.	1.00	26.5	1.11e-6	220	3-202 (489)	18-231 (236)
AF-A0A529I188-F1-model_v6	Uncharacterized protein (Fragment)	Mesorhizobium sp.	1.00	28.2	7.47e-6	213	3-182 (489)	86-272 (273)
AF-A0A844T2R1-F1-model_v6	Integrase	Bradyrhizobium pachyrhizi	1.00	22.3	1.22e-7	209	1-295 (489)	67-344 (462)
AF-X6GS85-F1-model_v6	Integrase	Mesorhizobium sp. L2C066B000	1.00	17.5	1.06e-6	206	3-404 (489)	10-318 (339)
AF-A0A4U6RUE5-F1-model_v6	Ubiquitin-like protease family profile domain-containing protein	Bradyrhizobium elkanii	1.00	17.2	1.35e-7	197	3-442 (489)	51-705 (1078)
AF-A0A850HQV1-F1-model_v6	Uncharacterized protein	Bradyrhizobium sp. 2S1	1.00	18.8	1.22e-7	194	14-324 (489)	3-372 (372)
AF-A0A090DRF0-F1-model_v6	Ubiquitin-like protease family profile domain-containing protein	Mesorhizobium sp. ORS 3324	1.00	19.4	3.08e-7	189	4-422 (489)	266-721 (932)
AF-A0A6P1B6K9-F1-model_v6	Integrase	Bradyrhizobium uaiense	1.00	21.1	2.81e-6	184	1-295 (489)	374-648 (868)
AF-A0A973VWA9-F1-model_v6	Ubiquitin-like protease family profile domain-containing protein	Bradyrhizobium septentrionale	1.00	18.5	1.37e-6	183	3-443 (489)	24-394 (734)
AF-A0A2A6KVW7-F1-model_v6	RXLR effector (Fragment)	Rhizobium sp. M10	1.00	20.4	2.81e-6	174	3-276 (489)	29-325 (338)
AF-A0A562K501-F1-model_v6	Uncharacterized protein (Fragment)	Bradyrhizobium daqingense	1.00	19.6	3.45e-6	170	1-304 (489)	23-376 (450)
AF-A0A973VXT1-F1-model_v6	Uncharacterized protein	Bradyrhizobium septentrionale	1.00	18.2	6.40e-6	168	10-383 (489)	3-286 (286)
AF-A0A7X0A143-F1-model_v6	Ubiquitin-like protease family profile domain-containing protein (Fragment)	Rhizobium leguminosarum	1.00	20.1	3.28e-6	164	1-334 (489)	91-452 (693)
AF-A0A3S0Q047-F1-model_v6	Uncharacterized protein (Fragment)	Rhizobium chutanense	1.00	17.2	2.54e-6	161	3-322 (489)	4-347 (347)

### Sheet: OG_1116 folded domain
Target in AFDB50	Description	Scientific Name	Prob.	Seq. Id.	E-Value	Score	Query Pos.	Target Pos.
AF-A0A318SDH4-F1-model_v6	Phage integrase family protein (Fragment)	Xylophilus ampelinus	1.00	55.3	1.95e-29	954	2-336 (482)	151-488 (488)
AF-A0AB35QWZ0-F1-model_v6	Ulp1 family type III secretion system effector isopeptidase XopD	Pseudomonas amygdali pv. morsprunorum	1.00	51	4.17e-35	889	2-435 (482)	108-543 (751)
AF-A0A656GH49-F1-model_v6	Type III effector HopAV1 (Fragment)	Pseudomonas amygdali pv. mori str. 301020	1.00	54.6	1.66e-30	840	2-318 (482)	108-429 (429)
AF-A0A318SVJ1-F1-model_v6	Core-binding (CB) domain-containing protein (Fragment)	Xylophilus ampelinus	1.00	53.8	1.23e-27	715	2-336 (482)	282-619 (620)
AF-A0A330JYR5-F1-model_v6	Integrase	Pseudomonas syringae pv. cerasicola	1.00	26.5	1.27e-21	568	2-414 (482)	110-521 (543)
AF-A0A3M5GPN4-F1-model_v6	Putative peptidase	Pseudomonas savastanoi	1.00	26.7	2.38e-21	528	2-415 (482)	139-529 (760)
AF-A0A9X0KUW5-F1-model_v6	Addiction module antitoxin	Pseudomonas syringae pv. daphniphylli	1.00	47.8	2.60e-14	468	189-415 (482)	1-251 (454)
AF-Q2LDQ4-F1-model_v6	HsvB type III effector	Pantoea agglomerans pv. betae	1.00	24.1	2.32e-16	453	2-407 (482)	47-455 (584)
AF-O85671-F1-model_v6	Host specific virulence protein HsvG	Pantoea agglomerans pv. betae	1.00	23.9	2.71e-16	400	2-467 (482)	47-529 (671)
AF-A0A1Y6H8J7-F1-model_v6	Uncharacterized protein	Xanthomonas fragariae	1.00	21.8	1.73e-11	284	2-409 (482)	163-674 (674)
AF-A0A2P9ALC9-F1-model_v6	Ubiquitin-like protease family profile domain-containing protein	Mesorhizobium delmotii	1.00	18.3	3.59e-12	282	1-466 (482)	69-495 (983)
AF-A0A436EXY1-F1-model_v6	Uncharacterized protein (Fragment)	Mesorhizobium sp. M7A.F.Ca.CA.004.05.1.1	1.00	26	2.56e-6	278	2-182 (482)	114-301 (304)
AF-A0A529I188-F1-model_v6	Uncharacterized protein (Fragment)	Mesorhizobium sp.	1.00	28	7.67e-7	270	2-180 (482)	86-271 (273)
AF-A0A529MDE8-F1-model_v6	Integrase (Fragment)	Mesorhizobium sp.	1.00	27.2	1.10e-7	269	2-201 (482)	18-231 (236)
AF-A0A1G5ZYM5-F1-model_v6	Phage integrase, N-terminal SAM-like domain (Fragment)	Mesorhizobium qingshengii	1.00	17.7	4.24e-10	246	1-467 (482)	184-693 (902)
AF-X6GS85-F1-model_v6	Integrase	Mesorhizobium sp. L2C066B000	1.00	17	1.05e-7	240	1-415 (482)	9-314 (339)
AF-A0AAQ3XQM6-F1-model_v6	Core-binding (CB) domain-containing protein	Bradyrhizobium sp. 2S1	1.00	16.9	3.11e-9	239	1-376 (482)	10-444 (444)
AF-A0A974A6G7-F1-model_v6	Core-binding (CB) domain-containing protein	Bradyrhizobium septentrionale	1.00	18.5	8.04e-8	236	2-394 (482)	73-390 (392)
AF-A0A4Q8QJ20-F1-model_v6	Ubiquitin-like protease family profile domain-containing protein	Bradyrhizobium sp. Leo170	1.00	18.3	5.52e-10	227	47-480 (482)	1-522 (734)
AF-A0A844T2R1-F1-model_v6	Integrase	Bradyrhizobium pachyrhizi	1.00	19.9	2.06e-8	226	1-308 (482)	162-460 (462)
AF-A0A3S0Q047-F1-model_v6	Uncharacterized protein (Fragment)	Rhizobium chutanense	1.00	18.4	6.52e-8	215	2-328 (482)	4-347 (347)
AF-A0A4U6RUE5-F1-model_v6	Ubiquitin-like protease family profile domain-containing protein	Bradyrhizobium elkanii	1.00	18.1	9.87e-9	209	2-435 (482)	51-705 (1078)
AF-A0A562K501-F1-model_v6	Uncharacterized protein (Fragment)	Bradyrhizobium daqingense	1.00	19.1	8.48e-8	204	1-297 (482)	24-377 (450)
AF-A0A6P1B6K9-F1-model_v6	Integrase	Bradyrhizobium uaiense	1.00	19.1	2.18e-7	204	1-308 (482)	568-866 (868)
AF-A0A974AJ03-F1-model_v6	Ubiquitin-like protease family profile domain-containing protein	Bradyrhizobium quebecense	1.00	14.9	4.81e-6	195	2-467 (482)	142-486 (837)
AF-A0A7W8XL61-F1-model_v6	Uncharacterized protein (Fragment)	Rhizobium lentis	1.00	17.6	4.81e-6	194	1-293 (482)	92-404 (618)
AF-A0A973VWA9-F1-model_v6	Ubiquitin-like protease family profile domain-containing protein	Bradyrhizobium septentrionale	1.00	16.1	8.08e-7	194	1-466 (482)	23-380 (734)
AF-A0A6P1RKP6-F1-model_v6	Ubiquitin-like protease family profile domain-containing protein	Bradyrhizobium sp. LCT2	1.00	18.1	1.43e-7	190	1-467 (482)	66-411 (995)
AF-A0A850I7J6-F1-model_v6	Uncharacterized protein	Bradyrhizobium sp. 2S1	1.00	19.3	1.11e-6	181	2-327 (482)	74-423 (423)
AF-X6JVZ4-F1-model_v6	Ubiquitin-like protease family profile domain-containing protein	Mesorhizobium sp. L103C105A0	1.00	17.4	3.70e-6	177	2-414 (482)	476-829 (829)
AF-A0A7W9CXU3-F1-model_v6	Uncharacterized protein (Fragment)	Rhizobium lentis	1.00	17.4	4.33e-6	174	1-349 (482)	147-517 (566)
AF-A0A442XA82-F1-model_v6	Ubiquitin-like protease family profile domain-containing protein	Mesorhizobium sp.	1.00	15	1.11e-6	163	2-435 (482)	455-1052 (1071)

### Sheet: Summary
Query	Query	Query	Query	Target in AFDB50	Description	Scientific Name
OG_1115		OG_1115_folded_domain	OG_1116_folded_domain	AF-A0A318SVJ1-F1-model_v6	Core-binding (CB) domain-containing protein (Fragment)	Xylophilus ampelinus
OG_1115	OG_1116	OG_1115_folded_domain	OG_1116_folded_domain	AF-A0A318SDH4-F1-model_v6	Phage integrase family protein (Fragment)	Xylophilus ampelinus
OG_1115		OG_1115_folded_domain		AF-A0A318SJY0-F1-model_v6	Uncharacterized protein	Xylophilus ampelinus
OG_1115	OG_1116	OG_1115_folded_domain	OG_1116_folded_domain	AF-A0AB35QWZ0-F1-model_v6	Ulp1 family type III secretion system effector isopeptidase XopD	Pseudomonas amygdali pv. morsprunorum
OG_1115	OG_1116	OG_1115_folded_domain	OG_1116_folded_domain	AF-A0A656GH49-F1-model_v6	Type III effector HopAV1 (Fragment)	Pseudomonas amygdali pv. mori str. 301020
OG_1115		OG_1115_folded_domain		AF-A0A0P9MIJ6-F1-model_v6	Putative peptidase (Fragment)	Pseudomonas syringae pv. castaneae
OG_1115	OG_1116	OG_1115_folded_domain	OG_1116_folded_domain	AF-A0A330JYR5-F1-model_v6	Integrase	Pseudomonas syringae pv. cerasicola
OG_1115	OG_1116	OG_1115_folded_domain	OG_1116_folded_domain	AF-A0A3M5GPN4-F1-model_v6	Putative peptidase	Pseudomonas savastanoi
OG_1115	OG_1116	OG_1115_folded_domain	OG_1116_folded_domain	AF-O85671-F1-model_v6	Host specific virulence protein HsvG	Pantoea agglomerans pv. betae
OG_1115	OG_1116	OG_1115_folded_domain	OG_1116_folded_domain	AF-A0A9X0KUW5-F1-model_v6	Addiction module antitoxin	Pseudomonas syringae pv. daphniphylli
OG_1115	OG_1116	OG_1115_folded_domain	OG_1116_folded_domain	AF-Q2LDQ4-F1-model_v6	HsvB type III effector	Pantoea agglomerans pv. betae
		OG_1115_folded_domain		AF-A0A1Y6HD29-F1-model_v6	Uncharacterized protein	Xanthomonas fragariae
OG_1115	OG_1116	OG_1115_folded_domain	OG_1116_folded_domain	AF-A0A529MDE8-F1-model_v6	Integrase (Fragment)	Mesorhizobium sp.
			OG_1116_folded_domain	AF-A0A1Y6H8J7-F1-model_v6	Uncharacterized protein	Xanthomonas fragariae
			OG_1116_folded_domain	AF-A0A2P9ALC9-F1-model_v6	Ubiquitin-like protease family profile domain-containing protein	Mesorhizobium delmotii
OG_1115	OG_1116		OG_1116_folded_domain	AF-A0A436EXY1-F1-model_v6	Uncharacterized protein (Fragment)	Mesorhizobium sp. M7A.F.Ca.CA.004.05.1.1
OG_1115	OG_1116	OG_1115_folded_domain	OG_1116_folded_domain	AF-A0A529I188-F1-model_v6	Uncharacterized protein (Fragment)	Mesorhizobium sp.
		OG_1115_folded_domain	OG_1116_folded_domain	AF-A0A1G5ZYM5-F1-model_v6	Phage integrase, N-terminal SAM-like domain (Fragment)	Mesorhizobium qingshengii
	OG_1116			AF-X6F831-F1-model_v6	Core-binding (CB) domain-containing protein	Mesorhizobium sp. L48C026A00
		OG_1115_folded_domain	OG_1116_folded_domain	AF-X6GS85-F1-model_v6	Integrase	Mesorhizobium sp. L2C066B000
OG_1115		OG_1115_folded_domain	OG_1116_folded_domain	AF-A0AAQ3XQM6-F1-model_v6	Core-binding (CB) domain-containing protein	Bradyrhizobium sp. 2S1
	OG_1116		OG_1116_folded_domain	AF-A0A974A6G7-F1-model_v6	Core-binding (CB) domain-containing protein	Bradyrhizobium septentrionale
		OG_1115_folded_domain		AF-A0A8T5UV09-F1-model_v6	C48 family peptidase	Bradyrhizobium barranii subsp. apii
OG_1115	OG_1116		OG_1116_folded_domain	AF-A0A4Q8QJ20-F1-model_v6	Ubiquitin-like protease family profile domain-containing protein	Bradyrhizobium sp. Leo170
		OG_1115_folded_domain	OG_1116_folded_domain	AF-A0A844T2R1-F1-model_v6	Integrase	Bradyrhizobium pachyrhizi
OG_1115		OG_1115_folded_domain	OG_1116_folded_domain	AF-A0A6P1B6K9-F1-model_v6	Integrase	Bradyrhizobium uaiense
OG_1115	OG_1116	OG_1115_folded_domain	OG_1116_folded_domain	AF-A0A3S0Q047-F1-model_v6	Uncharacterized protein (Fragment)	Rhizobium chutanense
OG_1115				AF-A0A973W5Q4-F1-model_v6	Ubiquitin-like protease family profile domain-containing protein	Bradyrhizobium septentrionale
	OG_1116		OG_1116_folded_domain	AF-A0A7W8XL61-F1-model_v6	Uncharacterized protein (Fragment)	Rhizobium lentis
		OG_1115_folded_domain	OG_1116_folded_domain	AF-A0A4U6RUE5-F1-model_v6	Ubiquitin-like protease family profile domain-containing protein	Bradyrhizobium elkanii
OG_1115	OG_1116			AF-A0A529XI12-F1-model_v6	Ubiquitin-like protease family profile domain-containing protein (Fragment)	Mesorhizobium sp.
	OG_1116		OG_1116_folded_domain	AF-A0A974AJ03-F1-model_v6	Ubiquitin-like protease family profile domain-containing protein	Bradyrhizobium quebecense
		OG_1115_folded_domain	OG_1116_folded_domain	AF-A0A562K501-F1-model_v6	Uncharacterized protein (Fragment)	Bradyrhizobium daqingense
	OG_1116			AF-A0A4R3PWP0-F1-model_v6	Bartonella effector protein BID domain-containing protein (Fragment)	Rhizobium azibense
OG_1115	OG_1116	OG_1115_folded_domain		AF-A0A2A6KVW7-F1-model_v6	RXLR effector (Fragment)	Rhizobium sp. M10
OG_1115		OG_1115_folded_domain		AF-A0A850HQV1-F1-model_v6	Uncharacterized protein	Bradyrhizobium sp. 2S1
OG_1115	OG_1116	OG_1115_folded_domain	OG_1116_folded_domain	AF-A0A973VWA9-F1-model_v6	Ubiquitin-like protease family profile domain-containing protein	Bradyrhizobium septentrionale
			OG_1116_folded_domain	AF-A0A6P1RKP6-F1-model_v6	Ubiquitin-like protease family profile domain-containing protein	Bradyrhizobium sp. LCT2
		OG_1115_folded_domain		AF-A0A090DRF0-F1-model_v6	Ubiquitin-like protease family profile domain-containing protein	Mesorhizobium sp. ORS 3324
	OG_1116			AF-A0A434TVH8-F1-model_v6	Ubiquitin-like protease family profile domain-containing protein (Fragment)	Mesorhizobium sp. M1A.F.Ca.ET.072.01.1.1
			OG_1116_folded_domain	AF-A0A850I7J6-F1-model_v6	Uncharacterized protein	Bradyrhizobium sp. 2S1
			OG_1116_folded_domain	AF-X6JVZ4-F1-model_v6	Ubiquitin-like protease family profile domain-containing protein	Mesorhizobium sp. L103C105A0
	OG_1116			AF-A0A3P3FS91-F1-model_v6	Uncharacterized protein	Mesorhizobium tamadayense
			OG_1116_folded_domain	AF-A0A7W9CXU3-F1-model_v6	Uncharacterized protein (Fragment)	Rhizobium lentis
OG_1115				AF-A0A1Y6K9Q4-F1-model_v6	Core-binding (CB) domain-containing protein	Bradyrhizobium sp. ORS 285
	OG_1116			AF-A0A2A6P1R6-F1-model_v6	Uncharacterized protein	Sinorhizobium sp. BJ1
		OG_1115_folded_domain		AF-A0A973VXT1-F1-model_v6	Uncharacterized protein	Bradyrhizobium septentrionale
		OG_1115_folded_domain		AF-A0A7X0A143-F1-model_v6	Ubiquitin-like protease family profile domain-containing protein (Fragment)	Rhizobium leguminosarum
			OG_1116_folded_domain	AF-A0A442XA82-F1-model_v6	Ubiquitin-like protease family profile domain-containing protein	Mesorhizobium sp.
OG_1115				AF-A0AAJ3QPS2-F1-model_v6	Uncharacterized protein (Fragment)	Rhizobium sp. S9
